# A rationally designed oral vaccine induces Immunoglobulin A in the murine gut that directs the evolution of attenuated *Salmonella* variants

**DOI:** 10.1101/824821

**Authors:** Médéric Diard, Erik Bakkeren, Verena Lentsch, Andrea Rocker, Nahimi Amare Bekele, Daniel Hoces, Selma Aslani, Markus Arnoldini, Flurina Böhi, Kathrin Schumann-Moor, Jozef Adamcik, Luca Piccoli, Antonio Lanzavecchia, Beth M. Stadtmueller, Nicholas Donohue, Marjan W. van der Woude, Alyson Hockenberry, Patrick H. Viollier, Laurent Falquet, Daniel Wüthrich, Ferdinando Bonfiglio, Claude Loverdo, Adrian Egli, Giorgia Zandomeneghi, Raffaele Mezzenga, Otto Holst, Beat H. Meier, Wolf-Dietrich Hardt, Emma Slack

**Affiliations:** Institute for Microbiology, Department of Biology, ETH Zürich, Zürich, Switzerland; Biozentrum, University of Basel, Basel, Switzerland; Institute for Food, Nutrition and Health, ETH Zürich, Zürich, Switzerland; Institute for Research in Biomedicine, Università della Svizzera italiana, Bellinzona, Switzerland; Department of Biochemistry, University of Illinois at Urbana-Champaign, Urbana, Illinois USA; York Biomedical Research Institute, Hull York Medical School, University of York, York, UK; Department of Environmental Microbiology, Eawag, Dubendorf, Switzerland; Department of Environmental Sciences, ETH Zürich, Switzerland; Microbiology and Molecular Medicine, University of Geneva, Geneva, Switzerland; Department of Biology, University of Fribourg, Fribourg, Switzerland; Swiss Institute of Bioinformatics, Fribourg, Switzerland; Infection Biology, Basel University Hospital, Basel, Switzerland; Department of Biomedicine, University of Basel, Basel, Switzerland; Institute for Physical Chemistry, ETH Zürich, Zürich, Switzerland; ETH Zürich, Department of Materials, Wolfgang-Pauli-Strasse 10, 8093 Zürich.; Forschungszentrum Borstel, Borstel, Germany

## Abstract

The ability of gut bacterial pathogens to escape immunity by antigenic variation, particularly via changes to surface-exposed antigens, is a major barrier to immune clearance^1^. However, not all variants are equally fit in all environments^2, 3^. It should therefore be possible to exploit such immune escape mechanisms to direct an evolutionary trade-off. Here we demonstrated this phenomenon using *Salmonella enterica* subspecies *enterica* serovar Typhimurium (*S.*Tm). A dominant surface antigen of *S.*Tm is its O-antigen: A long, repetitive glycan that can be rapidly varied by mutations in biosynthetic pathways or by phase-variation^4, 5^. We quantified the selective advantage of O-antigen variants in the presence and absence of O-antigen specific IgA and identified a set of evolutionary trajectories allowing immune escape without an associated fitness cost in naïve mice. Through the use of oral vaccines, we rationally induced IgA responses blocking all of these trajectories, which selected for *Salmonella* mutants carrying deletions of the O-antigen polymerase *wzyB.* Due to their short O-antigen, these evolved mutants were more susceptible to environmental stressors (detergents, complement), predation (bacteriophages), and were impaired in gut colonization and virulence in mice. Therefore, a rationally induced cocktail of intestinal antibodies can direct an evolutionary trade-off in *S.*Tm. This lays the foundations for the exploration of mucosal vaccines capable of setting evolutionary traps as a prophylactic strategy.
