## Supplementary material for "A rationally designed oral vaccine induces Immunoglobulin A in the murine gut that directs the evolution of attenuated *Salmonella* variants": Numerical source data Fig. 1

### Sheet: Figure 1 plotted data
Panel 1D. Log10 Competitive Index: CFU O5 : CFU O4
Day p.i.	1	2	3	4
Naïve	0.298324	0.157695	0.343228	-0.02633
	0.11304	0.141538	-0.26423	-0.17134
	0.057992	0.176091	-0.04139	0.093707
	0.354756	euthanized
	0.308224	-0.06685	0.436749	0.288796
Vaccinated with O12 locked, O5	-0.62761	-4.2888	-4.14073	-6.94007
	-0.15617	-0.54843	-1.98777	-2.47913
	-0.05946	-0.20084	-0.5564	-1.25258
	-2.05471	-2.3283	-2.09691	-2.51578
	-1.20961	-2.31776	-3.46489	-3.72059
Vaccinated with O12 locked, O4	1.26751	3.53075	3.24268	4.19458
	0.11697	0.836143	3.54487	3.88123
	0.20056	0.88314	2.7112	3.27187
	0.638428	2.41393	5.48076	5.89131
	0.614294	1.94315	3.21635	4.82656
Panel 1E. Log10 Competitive Index CFU O12 locked : CFU O12 Phase-variable
Day p.i.	1	2	3	4
Naïve	-0.13	-0.28	-0.12	-0.71
	-0.01	-0.46	-0.19	-0.72
	0.02	-0.13		-1.25
	-0.55	-0.75	-1.14	-1.11
	-0.19	-0.5	-2.6	-0.74
Day p.i.	1	2	3	4
Vaccinated with O12 locked, O4	0.04	-1.15	-1.58	-3.1
	0.26	0.06	0.05	0.03
	0.48	0.41	0.2	-0.35
	0.29	-1.01	-3.49	-3.88
	0.15	0.22	-0.03	0.16
	-0.3	-0.44	-0.21	-0.58
	-2.13	-3.83	-1.65	-3.07
	-1.05	-3.62	-4	-6.61
	-0.13	-0.38	-1.09	-0.37
	-0.19	-0.78	-2.92	-7.05
Panel 1F. Correlation Titre vs CI
	Log10(Titre O5, dilution factor)	Log10 (CI)
	1.25621	-6.94007
	0.46593	-2.47913
	0.595124	-1.25258
	0.872336	-2.51578
	0.937725	-3.72059
	-1	4.19458
	-0.727632	3.88123
	-0.422161	3.27187
	-1	5.89131
	-1	4.82656
Panel 1G. Correlation Titre vs CI
	Log10 (Titre O4, dilution factor)	Log10 (CI)
	-1	-6.94007
	-0.147135	-2.47913
	-1	-1.25258
	-1	-2.51578
	-0.398085	-3.72059
	0.903007	4.19458
	1.33107	3.88123
	0.185683	3.27187
	0.850249	5.89131
	0.889115	4.82656
Panel 1H. Correlation Titre vs CI
	Titre O12-2/Titre O12-1	Log10(CI)
	0.000582609	-3.09849
	0.625742	0.0334916
	1.12122	-0.345234
	0.0206691	-3.88366
	0.696561	0.157123
	0.315956	-0.575505
	0.0372498	-3.0749
	0.00962782	-6.61481
Panel 1I. Fecal Lipocalin 2 (ng/g feces) in naive and vaccinated mice from E
		Naive				Vaccinated
	Mouse ID	d1	d2	d3	d4	d1	d2	d3	d4
	AE480	6963.57	270.599	57574.4	77959.9
	AE483					0.283617	284.163	5808.92	145006
	AE484					22.619	0.2	0.2	228.308
	AE485					16.339	0.2	161.224	318.464
	AE486					8.62678	424.798	18547.6	7897.9
	AE487					25.245	0.2	37.0293	83.4561
	AE534	10639.4	15802.1	21428.7	6038.89
	AE535					4.44179	29.7626	262.545	451.832
	AE537					1072.05	7928.9	32851.2	77886.8
	AE538					207.113	0.2	37086.5	12174.3
	AE709					14.2278	1647.62	614022	991.947
	AE710					438.662	805.19	58077.2	28629
	AE481	467.691	96.126	2997.01	1174.92
	AE482	686.083	1579.44	DNP*	1494.55
	AE483	422.019	1229.59	22297.6	2432.97
*"did not poo"
detection limit = 0.2ng/g

### Sheet: Fig1D Raw counts
		Naïve	Competition SB300 oafA (CmR) vs SB300 (KanR)
			Cm			Kan				C.I	Log C.I.
		inoculum:	CFU/50ul	dil	CFU gavaged	CFU/50ul	dil	CFU gavaged
	Day 0	Mix 1	280	1e-05	280000	160	1e-05	160000		1.75	0.243038	(oafA / wt)
	Day 0	Mix 2	216	1e-05	216000	200	1e-05	200000		1.08	0.0334238	(oafA / wt)
							Cm					Kan					C.I.		Corrected C.I.		Log Corrected C.I.
	Day 1		Empty Tube	Full Tube	g Feces		CFU/50ul	dil	CFU/g	logCFU		CFU/50ul	dil	CFU/g	logCFU		(oafA / wt)		(C.I. / Inoc C.I.)		(negative means oafA loses)
	AG183	oafA vs wt inoc 1	1.1002	1.1312	0.031		80	0.0001	5.16129e+08	8.71276		23	0.0001	1.48387e+08	8.1714		3.47826		1.98758		0.298324
	AG184	oafA vs wt inoc 1	1.102	1.1501	0.0481		168	0.0001	6.98545e+08	8.84419		74	0.0001	3.07692e+08	8.48812		2.27027		1.2973		0.11304
	AG185	oafA vs wt inoc 1	1.0923	1.1106	0.0183		100	0.0001	1.0929e+09	9.03858		50	0.0001	5.46448e+08	8.73755		2		1.14286		0.0579919
	AG186	oafA vs wt inoc 2	1.0914	1.1217	0.0303		132	0.0001	8.71287e+08	8.94016		54	0.0001	3.56436e+08	8.55198		2.44444		2.26337		0.354756
	AG187	oafA vs wt inoc 2	1.0895	1.1146	0.0251		112	0.0001	8.9243e+08	8.95057		51	0.0001	4.06375e+08	8.60893		2.19608		2.03341		0.308224
							Cm					Kan					C.I.		Corrected C.I.		Log Corrected C.I.
	Day 2		Empty Tube	Full Tube	g Feces		CFU/50ul	dil	CFU/g	logCFU		CFU/50ul	dil	CFU/g	logCFU		(oafA / wt)		(C.I. / Inoc C.I.)		(negative means oafA loses)
	AG183	oafA vs wt inoc 1	1.108	1.1187	0.0107		78	0.0001	1.45794e+09	9.16374		31	0.0001	5.79439e+08	8.76301		2.51613		1.43779		0.157695
	AG184	oafA vs wt inoc 1	1.0985	1.1252	0.0267		160	0.0001	1.1985e+09	9.07864		66	0.0001	4.94382e+08	8.69406		2.42424		1.38528		0.141538
	AG185	oafA vs wt inoc 1	1.1	1.1107	0.0107		42	0.0001	7.85047e+08	8.8949		16	0.0001	2.99065e+08	8.47577		2.625		1.5		0.176091
	AG186	oafA vs wt inoc 2	1.0997	-	#VALUE!			0.0001	#VALUE!	#VALUE!			0.0001	#VALUE!	#VALUE!
	AG187	oafA vs wt inoc 2	1.0971	1.129	0.0319		100	0.0001	6.26959e+08	8.79724		108	0.0001	6.77116e+08	8.83066		0.925926		0.857339		-0.0668475
							Cm					Kan					C.I.		Corrected C.I.		Log Corrected C.I.
	Day 3		Empty Tube	Full Tube	g Feces		CFU/50ul	dil	CFU/g	logCFU		CFU/50ul	dil	CFU/g	logCFU		(oafA / wt)		(C.I. / Inoc C.I.)		(negative means oafA loses)
	AG183	oafA vs wt inoc 1	1.1006	1.1172	0.0166		108	0.01	1.3012e+07	7.11435		28	0.01	3.37349e+06	6.52808		3.85714		2.20408		0.343228
	AG184	oafA vs wt inoc 1	1.0987	1.1244	0.0257		40	0.0001	3.11284e+08	8.49316		42	0.0001	3.26848e+08	8.51435		0.952381		0.544218		-0.264227
	AG185	oafA vs wt inoc 1	1.101	1.114	0.013		35	0.0001	5.38462e+08	8.73115		22	0.0001	3.38462e+08	8.52951		1.59091		0.909091		-0.0413927
	AG186	oafA vs wt inoc 2	1.1031	1.1262	0.0231		112	0.0001	9.69697e+08	8.98664		84	0.0001	7.27273e+08	8.8617
	AG187	oafA vs wt inoc 2	1.0956	1.107	0.0114		124	0.0001	2.17544e+09	9.33755		42	0.0001	7.36842e+08	8.86737		2.95238		2.73369		0.436749
							Cm					Kan					C.I.		Corrected C.I.		Log Corrected C.I.
	Day 4		Empty Tube	Full Tube	g Feces		CFU/50ul	dil	CFU/g	logCFU		CFU/50ul	dil	CFU/g	logCFU		(oafA / wt)		(C.I. / Inoc C.I.)		(negative means oafA loses)
	AG183	oafA vs wt inoc 1	1.1029	1.1364	0.0335		84	0.0001	5.01493e+08	8.70026		51	0.0001	3.04478e+08	8.48356		1.64706		0.941176		-0.0263289
	AG184	oafA vs wt inoc 1	1.0911	1.1146	0.0235		92	0.0001	7.82979e+08	8.89375		78	0.0001	6.6383e+08	8.82206		1.17949		0.673993		-0.171345
	AG185	oafA vs wt inoc 1	1.0992	1.1212	0.022		304	0.0001	2.76364e+09	9.44148		140	0.0001	1.27273e+09	9.10474		2.17143		1.24082		0.0937075
	AG186	oafA vs wt inoc 2	1.0982	1.1155	0.0173		72	0.0001	8.3237e+08	8.92032		50	0.0001	5.78035e+08	8.76195
	AG187	oafA vs wt inoc 2	1.1111	1.1367	0.0256		168	0.0001	1.3125e+09	9.1181		80	0.0001	6.25e+08	8.79588		2.1		1.94444		0.288796
		Vaccinated with O12 locked, O5	Competition SB300 ΔoafA gtrC (CmR) vs SB300 ΔgtrC (KanR)
			Kan						Cm				C.I	Log C.I.
		inoculum:	CFU/50ul	dil	CFU gavaged				CFU/50ul	dil	CFU gavaged
	Day 0	Mix	288	1e-05	288000				280	1e-05	280000		0.972222	-0.0122345	(O5+ / O5-)
																	C.I.		Corrected C.I.		Log Corrected C.I.
							Cm					Kan					(O5+ / O5-)		(C.I. / Inoc C.I.)		(negative means O5 loses)
	Day 1		Empty Tube	Full Tube	g Feces		CFU/50ul	dil	CFU/g	logCFU		CFU/50ul	dil	CFU/g	logCFU
	AF450	O5+ O12+ vaccine	1.1088	1.1382	0.0294		48	0.0001	3.26531e+08	8.51392		11	0.0001	7.48299e+07	7.87408		0.229167		0.235714		-0.627614
	AF451	O5+ O12+ vaccine	1.1066	1.1296	0.023		112	0.0001	9.73913e+08	8.98852		76	0.0001	6.6087e+08	8.82012		0.678571		0.697959		-0.15617
	AF452	O5+ O12+ vaccine	1.1083	1.1273	0.019		92	0.0001	9.68421e+08	8.98606		78	0.0001	8.21053e+08	8.91437		0.847826		0.87205		-0.0594588
	AF453	O5+ O12+ vaccine	1.1024	1.1086	0.0062		42	0.0001	1.35484e+09	9.13189		36	0.01	1.16129e+07	7.06494		0.00857143		0.00881633		-2.05471
	AF454	O5+ O12+ vaccine	1.1044	1.1415	0.0371		100	0.0001	5.39084e+08	8.73166		6	0.0001	3.2345e+07	7.50981		0.06		0.0617143		-1.20961
							Cm					Kan					(O5+ / O5-)				(negative means O5 loses)
	Day 2		Empty Tube	Full Tube	g Feces		CFU/50ul	dil	CFU/g	logCFU		CFU/50ul	dil	CFU/g	logCFU
	AF450	O5+ O12+ vaccine	1.1085	1.1268	0.0183		42	0.0001	4.59016e+08	8.66183		21	1	22950.8	4.3608		5e-05		5.14286e-05		-4.2888
	AF451	O5+ O12+ vaccine	1.1096	1.1343	0.0247		40	0.0001	3.23887e+08	8.51039		11	0.0001	8.90688e+07	7.94973		0.275		0.282857		-0.548433
	AF452	O5+ O12+ vaccine	1.1101	1.1358	0.0257		49	0.0001	3.81323e+08	8.58129		30	0.0001	2.33463e+08	8.36822		0.612245		0.629738		-0.20084
	AF453	O5+ O12+ vaccine	1.1093	1.1478	0.0385		92	0.0001	4.77922e+08	8.67936		42	0.01	2.18182e+06	6.33882		0.00456522		0.00469565		-2.3283
	AF454	O5+ O12+ vaccine	1.105	1.15	0.045		124	0.0001	5.51111e+08	8.74124		58	0.01	2.57778e+06	6.41125		0.00467742		0.00481106		-2.31776
							Cm					Kan					(O5+ / O5-)				(negative means O5 loses)
	Day 3		Empty Tube	Full Tube	g Feces		CFU/50ul	dil	CFU/g	logCFU		CFU/50ul	dil	CFU/g	logCFU
	AF450	O5+ O12+ vaccine	1.1085	1.131	0.0225		16	0.01	1.42222e+06	6.15297		0	1	100	2		7.03125e-05		7.23214e-05		-4.14073
	AF451	O5+ O12+ vaccine	1.103	1.131	0.028		6	0.0001	4.28571e+07	7.63202		6	0.01	428571	5.63202		0.01		0.0102857		-1.98777
	AF452	O5+ O12+ vaccine	1.0971	1.142	0.0449		1	0.0001	4.45434e+06	6.64878		27	0.01	1.20267e+06	6.08015		0.27		0.277714		-0.556402
	AF453	O5+ O12+ vaccine	1.1064	1.1239	0.0175		18	0.01	2.05714e+06	6.31326		14	1	16000	4.20412		0.00777778		0.008		-2.09691
	AF454	O5+ O12+ vaccine	1.1026	1.1426	0.04		6	0.01	300000	5.47712		0	1	100	2		0.000333333		0.000342857		-3.46489
							Cm					Kan					(O5+ / O5-)				(negative means O5 loses)
	Day 4		Empty Tube	Full Tube	g Feces		CFU/50ul	dil	CFU/g	logCFU		CFU/50ul	dil	CFU/g	logCFU
	AF450	O5+ O12+ vaccine	1.1017	1.1392	0.0375		168	0.0001	8.96e+08	8.95231		0	1	100	2		1.11607e-07		1.14796e-07		-6.94007
	AF451	O5+ O12+ vaccine	1.1091	1.1465	0.0374		124	0.0001	6.63102e+08	8.82158		40	0.01	2.13904e+06	6.33022		0.00322581		0.00331797		-2.47913
	AF452	O5+ O12+ vaccine	1.102	1.1439	0.0419		92	0.01	4.39141e+06	6.6426		5	0.01	238663	5.37779		0.0543478		0.0559006		-1.25258
	AF453	O5+ O12+ vaccine	1.11	1.1343	0.0243		136	0.0001	1.11934e+09	9.04896		4032	1	3.31852e+06	6.52094		0.00296471		0.00304941		-2.51578
	AF454	O5+ O12+ vaccine	1.1013	1.1568	0.0555		15	0.01	540541	5.73283		0	1	100	2		0.000185		0.000190286		-3.72059
		Vaccinated with O12 locked, O4	Competition SB300 ΔoafA gtrC (CmR) vs SB300 ΔgtrC (KanR)
			Kan						Cm				C.I	Log C.I.
		inoculum:	CFU/50ul	dil	CFU gavaged				CFU/50ul	dil	CFU gavaged
	Day 0	Mix	288	1e-05	288000				280	1e-05	280000		0.972222	-0.0122345	(O5+ / O5-)
																	C.I.		Corrected C.I.		Log Corrected C.I.
							Cm					Kan					(O5+ / O5-)		(C.I. / Inoc C.I.)		(negative means O5 loses)
	Day 1		Empty Tube	Full Tube	g Feces		CFU/50ul	dil	CFU/g	logCFU		CFU/50ul	dil	CFU/g	logCFU
	AF455	O4 O12+ vaccine	1.1024	1.1597	0.0573		8	0.0001	2.79232e+07	7.44597		144	0.0001	5.02618e+08	8.70124		18		18.5143		1.26751
	AF456	O4 O12+ vaccine	1.1053	1.117	0.0117		44	0.0001	7.52137e+08	8.8763		56	0.0001	9.57265e+08	8.98103		1.27273		1.30909		0.11697
	AF457	O4 O12+ vaccine	1.1072	1.1269	0.0197		70	0.0001	7.1066e+08	8.85166		108	0.0001	1.09645e+09	9.03999		1.54286		1.58694		0.20056
	AF458	O4 O12+ vaccine	1.1057	1.1286	0.0229		35	0.0001	3.05677e+08	8.48526		148	0.0001	1.29258e+09	9.11146		4.22857		4.34939		0.638428
	AF459	O4 O12+ vaccine	1.1083	1.1439	0.0356		46	0.0001	2.58427e+08	8.41234		184	0.0001	1.03371e+09	9.0144		4		4.11429		0.614294
							Cm					Kan					(O5+ / O5-)				(negative means O5 loses)
	Day 2		Empty Tube	Full Tube	g Feces		CFU/50ul	dil	CFU/g	logCFU		CFU/50ul	dil	CFU/g	logCFU
	AF455	O4 O12+ vaccine	1.106	1.1183	0.0123		2	0.01	325203	5.51215		66	0.0001	1.07317e+09	9.03067		3300		3394.29		3.53075
	AF456	O4 O12+ vaccine	1.1082	1.1361	0.0279		21	0.0001	1.50538e+08	8.17765		140	0.0001	1.00358e+09	9.00155		6.66667		6.85714		0.836143
	AF457	O4 O12+ vaccine	1.1083	1.1416	0.0333		14	0.0001	8.40841e+07	7.92471		104	0.0001	6.24625e+08	8.79562		7.42857		7.64082		0.88314
	AF458	O4 O12+ vaccine	1.1091	1.136	0.0269		23	0.01	1.71004e+06	6.23301		58	0.0001	4.31227e+08	8.63471		252.174		259.379		2.41393
	AF459	O4 O12+ vaccine	1.1026	1.14	0.0374		272	0.01	1.45455e+07	7.16273		232	0.0001	1.24064e+09	9.09365		85.2941		87.7311		1.94315
							Cm					Kan					(O5+ / O5-)				(negative means O5 loses)
	Day 3		Empty Tube	Full Tube	g Feces		CFU/50ul	dil	CFU/g	logCFU		CFU/50ul	dil	CFU/g	logCFU
	AF455	O4 O12+ vaccine	1.1054	1.1293	0.0239		100	1	83682	4.92263		17	0.0001	1.42259e+08	8.15308		1700		1748.57		3.24268
	AF456	O4 O12+ vaccine	1.1027	1.1286	0.0259		44	1	33976.8	4.53118		15	0.0001	1.1583e+08	8.06382		3409.09		3506.49		3.54487
	AF457	O4 O12+ vaccine	1.0971	1.1175	0.0204		4	0.01	392157	5.59346		20	0.0001	1.96078e+08	8.29243		500		514.286		2.7112
	AF458	O4 O12+ vaccine	1.0981	1.1117	0.0136		0	1	100	2		2	0.0001	2.94118e+07	7.46852		294118		302521		5.48076
	AF459	O4 O12+ vaccine	1.1024	1.152	0.0496		9	0.01	362903	5.55979		144	0.0001	5.80645e+08	8.76391		1600		1645.71		3.21635
							Cm					Kan					(O5+ / O5-)				(negative means O5 loses)
	Day 4		Empty Tube	Full Tube	g Feces		CFU/50ul	dil	CFU/g	logCFU		CFU/50ul	dil	CFU/g	logCFU
	AF455	O4 O12+ vaccine	1.1084	1.1434	0.035		92	1	52571.4	4.72075		140	0.0001	8e+08	8.90309		15217.4		15652.2		4.19457
	AF456	O4 O12+ vaccine	1.1076	1.1725	0.0649		0	1	100	2		24	0.01	739599	5.869		7395.99		7607.31		3.88123
	AF457	O4 O12+ vaccine	1.1021	1.1243	0.0222		11	1	9909.91	3.99607		2	0.0001	1.8018e+07	7.25571		1818.18		1870.13		3.27187
	AF458	O4 O12+ vaccine	1.106	1.1562	0.0502		0	1	100	2		19	0.0001	7.56972e+07	7.87908		756972		778600		5.89131
	AF459	O4 O12+ vaccine	1.1015	1.1702	0.0687		0	1	100	2		224	0.01	6.52111e+06	6.81432		65211.1		67074.2		4.82656

### Sheet: Fig1E Raw counts
TV#4668	Effect of O:12 phase variationin vacc mice, competitions (I)
	Cm6					Kan					log 10 mut/WT
Inoc	CFU	Vol	Dilution	CFU/50 ul	log CFU/50ul	CFU	Vol	Dilution	CFU/50 ul	log CFU/50ul
SB300 oafA (KanR) vs SB300 oafA gtrC (CmR)	444	50	1000	444000	5.64738	296	50	1000	296000	5.47129	0.176091
			Cm6					Kan
D1	Empty Tube	Full Tube	CFUs	Dilution Factor	volume	CFU/g of feces	log	CFUs	Dilution Factor	volume	CFU/g of feces	log	log 10 (mut/WT)	C.I.
AE480	1.096	1.1299	106	10000	50	6.25369e+08	8.79614	96	10000	50	5.66372e+08	8.7531	0.0430346	-0.133057	Naive
AE481	1.0967	1.1111	88	10000	50	1.22222e+09	9.08715	60	10000	50	8.33333e+08	8.92082	0.166331	-0.00975984
AE482	1.0878	1.1161	146	10000	50	1.0318e+09	9.0136	94	10000	50	6.64311e+08	8.82237	0.191225	0.0151337
AE483	1.0909	1.1267	288	10000	50	1.60894e+09	9.20654	176	10000	50	9.8324e+08	8.99266	0.21388	0.0377886	Vaccinated
AE484	1.0936	1.1496	560	10000	50	2000000000	9.30103	204	10000	50	7.28571e+08	8.86247	0.438558	0.262467
AE485	1.0884	1.1005	72	10000	50	1.19008e+09	9.07558	16	10000	50	2.64463e+08	8.42236	0.653213	0.477121
AE486	1.0959	1.1227	360	10000	50	2.68657e+09	9.4292	122	10000	50	9.10448e+08	8.95926	0.469943	0.293851
AE487	1.0915	1.1269	244	10000	50	1.37853e+09	9.13942	114	10000	50	6.44068e+08	8.80893	0.330485	0.154394
			Cm6					Kan
D2	Empty Tube	Full Tube	CFUs	Dilution Factor	volume	CFU/g of feces	log	CFUs	Dilution Factor	volume	CFU/g of feces	log	log 10 (mut/WT)	C.I.
AE480	1.0915	1.1126	1360	100	50	1.2891e+08	8.11029	1712	100	50	1.62275e+08	8.21025	-0.0999649	-0.276056
AE481	1.0915	1.0935	66	100	50	6.6e+07	7.81954	126	100	50	126000000	8.10037	-0.280827	-0.456918
AE482	1.0915	1.113	1744	100	50	1.62233e+08	8.21014	1568	100	50	1.4586e+08	8.16394	0.0462004	-0.129891
AE483	1.0915	1.1188	33	10000	50	2.41758e+08	8.38338	312	10000	50	2.28571e+09	9.35902	-0.975641	-1.15173
AE484	1.0915	1.1221	232	10000	50	1.51634e+09	9.1808	136	10000	50	8.88889e+08	8.94885	0.231949	0.0558578
AE485	1.0915	1.1131	232	10000	50	2.14815e+09	9.33206	60	10000	50	5.55556e+08	8.74473	0.587337	0.411245
AE486	1.0915	1.1053	24	10000	50	3.47826e+08	8.54136	164	10000	50	2.37681e+09	9.37599	-0.834633	-1.01072
AE487	1.0915	1.1016	100	10000	50	1.9802e+09	9.29671	40	10000	50	7.92079e+08	8.89877	0.39794	0.221849
			Cm6					Kan
D3	Empty Tube	Full Tube	CFUs	Dilution Factor	volume	CFU/g of feces	log	CFUs	Dilution Factor	volume	CFU/g of feces	log	log 10 (mut/WT)	C.I.
AE480	1.0914	1.1075	1504	1000	50	1.86832e+09	9.27145	1328	1000	50	1.64969e+09	9.2174	0.0540498	-0.122041
AE481	1.0966	1.1048	184	10000	50	4.4878e+09	9.65203	192	10000	50	4.68293e+09	9.67052	-0.0184834	-0.194575
AE482
AE483	1.0937	1.1164	7	10000	50	6.1674e+07	7.7901	176	10000	50	1.55066e+09	9.19052	-1.40041	-1.57651
AE484	1.0983	1.1138	15	10000	50	1.93548e+08	8.28679	9	10000	50	1.16129e+08	8.06494	0.221849	0.0457575
AE485	1.0881	1.1261	26	10000	50	1.36842e+08	8.13622	11	10000	50	5.78947e+07	7.76264	0.373581	0.197489
AE486	1.0877	1.1267	2	1000	50	1.02564e+06	6.011	408	10000	50	2.09231e+09	9.32063	-3.30963	-3.48572
AE487	1.088	1.146	80	10000	50	2.75862e+08	8.44069	57	10000	50	1.96552e+08	8.29348	0.147215	-0.0288761
			Cm6					Kan
D4	Empty Tube	Full Tube	CFUs	Dilution Factor	volume	CFU/g of feces	log	CFUs	Dilution Factor	volume	CFU/g of feces	log	log 10 (mut/WT)	C.I.
AE480	1.0899	1.1111	16	10000	50	1.50943e+08	8.17881	55	10000	50	5.18868e+08	8.71506	-0.536243	-0.712334
AE481	1.088	1.106	37	10000	50	4.11111e+08	8.61396	128	10000	50	1.42222e+09	9.15297	-0.539008	-0.7151
AE482	1.0953	1.143	39	10000	50	1.63522e+08	8.21358	476	10000	51	1.95667e+09	9.29152	-1.07794	-1.25403
AE483	1.0917	1.1262	88	100	50	5.10145e+06	6.70769	736	10000	50	4.26667e+09	9.63009	-2.9224	-3.09849
AE484	1.0943	1.1261	512	100	50	3.22013e+07	7.50787	316	100	50	1.98742e+07	7.29829	0.209583	0.0334916
AE485	1.0946	1.119	42	100	50	3.44262e+06	6.53689	62	100	50	5.08197e+06	6.70603	-0.169142	-0.345234
AE486	1.0869	1.1148	4	100	50	286738	5.45749	204	10000	50	1.46237e+09	9.16506	-3.70757	-3.88366
AE487	1.0922	1.1261	560	100	50	3.30383e+07	7.51902	260	100	50	1.53392e+07	7.1858	0.333215	0.157123
TV#4676	Effect of O antigen modifications in vacc mice, competitions (II)
	Cm6					Kan					log 10 mut/WT
Inoc	CFU	Vol	Dilution	CFU/50 ul	log CFU/50ul	CFU	Vol	Dilution	CFU/50 ul	log CFU/50ul
SB300 oafA (KanR) vs SB300 oafA gtrC (CmR)	404	50	1000	404000	5.60638	204	50	1000	204000	5.30963	0.296751
			Cm6					Kan
D1	Empty Tube	Full Tube	CFUs	Dilution Factor	volume	CFU/g of feces	log	CFUs	Dilution Factor	volume	CFU/g of feces	log	log 10 (mut/WT)	C.I.
AE534	1.0873	1.1354	61	10000	50	2.53638e+08	8.40421	110	10000	50	4.5738e+08	8.66028	-0.256063	-0.552814	Naive
AE535	1.0908	1.1278	76	10000	50	4.10811e+08	8.61364	59	10000	50	3.18919e+08	8.50368	0.109962	-0.18679
AE536	1.0866	1.1061	33	10000	50	3.38462e+08	8.52951	33	10000	50	3.38462e+08	8.52951	0	-0.296751	Vaccinated
AE537	1.0873	1.1001	1	10000	50	1.5625e+07	7.19382	68	10000	50	1.0625e+09	9.02633	-1.83251	-2.12926
AE538	1.0899	1.1047	13	10000	50	1.75676e+08	8.24471	73	10000	50	9.86486e+08	8.99409	-0.74938	-1.04613
			Cm6					Kan
D2	Empty Tube	Full Tube	CFUs	Dilution Factor	volume	CFU/g of feces	log	CFUs	Dilution Factor	volume	CFU/g of feces	log	log 10 (mut/WT)	C.I.
AE534	1.0895	1.1455	180	10000	50	6.42857e+08	8.80811	512	10000	50	1.82857e+09	9.26211	-0.453997	-0.750749
AE535	1.0895	1.102	128	10000	50	2.048e+09	9.31133	204	10000	50	3.264e+09	9.51375	-0.20242	-0.499171
AE536	1.0895	1.1079	50	10000	50	5.43478e+08	8.73518	70	10000	50	7.6087e+08	8.88131	-0.146128	-0.442879
AE537	1.0895	1.1237	10	100	50	584795	5.767	344	10000	50	2.0117e+09	9.30356	-3.53656	-3.83331
AE538	1.0895	1.1136	25	100	50	2.07469e+06	6.31695	528	10000	50	4.38174e+09	9.64165	-3.32469	-3.62145
			Cm6					Kan
D3	Empty Tube	Full Tube	CFUs	Dilution Factor	volume	CFU/g of feces	log	CFUs	Dilution Factor	volume	CFU/g of feces	log	log 10 (mut/WT)	C.I.
AE534	1.087	1.1064	8	10000	50	8.24742e+07	7.91632	56	10000	50	5.7732e+08	8.76142	-0.845098	-1.14185
AE535	1.0879	1.0954	2	10000	50	5.33333e+07	7.727	400	10000	50	1.06667e+10	10.028	-2.30103	-2.59778
AE536	1.0915	1.1208	78	10000	50	5.32423e+08	8.72626	64	10000	50	4.3686e+08	8.64034	0.0859146	-0.210837
AE537	1.092	1.1216	23	10000	50	1.55405e+08	8.19147	520	10000	50	3.51351e+09	9.54574	-1.35428	-1.65103
AE538	1.0856	1.1233	11	100	50	583554	5.76608	552	10000	50	2.92838e+09	9.46663	-3.70055	-3.9973
			Cm6					Kan
D4	Empty Tube	Full Tube	CFUs	Dilution Factor	volume	CFU/g of feces	log	CFUs	Dilution Factor	volume	CFU/g of feces	log	log 10 (mut/WT)	C.I.
AE534	1.0963	1.1176	42	10000	50	3.94366e+08	8.5959	272	10000	50	2.55399e+09	9.40722	-0.81132	-1.10807
AE535	1.0868	1.1188	230	10000	50	1437500000	9.15761	640	10000	50	4000000000	9.60206	-0.444452	-0.741203
AE536	1.088	1.0996	50	100	50	8.62069e+06	6.93554	95	100	50	1.63793e+07	7.2143	-0.278754	-0.575505
AE537	1.0884	1.1147	64	100	50	4.86692e+06	6.68725	384	10000	50	2.92015e+09	9.46541	-2.77815	-3.0749
AE538	1.0907	1.106	1	1	50	1307.19	3.11634	208	10000	50	2.71895e+09	9.4344	-6.31806	-6.61481
TV#4703	Effect of O antigen modifications in vacc mice, competitions (III)
	Cm6					Kan					log 10 mut/WT
	CFU	Vol	Dilution	CFU/50 ul	log CFU/50ul	CFU	Vol	Dilution	CFU/50 ul	log CFU/50ul
SB300 oafA (KanR) vs SB300 oafA gtrC (CmR)	576	50	1000	576000	5.76042	70	50	1000	70000	4.8451	0.915324
			Cm6					Kan
D1	Empty Tube	Full Tube	CFUs	Dilution Factor	volume	CFU/g of feces	log	CFUs	Dilution Factor	volume	CFU/g of feces	log	log 10 (mut/WT)	C.I.
AE709	1.1104	1.1394	196	10000	50	1.35172e+09	9.13089	32	10000	50	2.2069e+08	8.34378	0.787106	-0.128218	Vaccinated
AE710	1.1059	1.1341	268	10000	50	1.90071e+09	9.27892	51	10000	50	3.61702e+08	8.55835	0.720565	-0.19476
			Cm6					Kan
D2	Empty Tube	Full Tube	CFUs	Dilution Factor	volume	CFU/g of feces	log	CFUs	Dilution Factor	volume	CFU/g of feces	log	log 10 (mut/WT)	C.I.
AE709	1.103	1.1401	172	10000	50	9.27224e+08	8.96718	50	10000	50	2.69542e+08	8.43063	0.536558	-0.378766
AE710	1.1025	1.1317	108	10000	50	7.39726e+08	8.86907	80	10000	50	5.47945e+08	8.73874	0.130334	-0.784991
			Cm6					Kan
D3	Empty Tube	Full Tube	CFUs	Dilution Factor	volume	CFU/g of feces	log	CFUs	Dilution Factor	volume	CFU/g of feces	log	log 10 (mut/WT)	C.I.
AE709	1.0999	1.1138	2	10000	50	2.8777e+07	7.45905	3	10000	50	4.31655e+07	7.63514	-0.176091	-1.09142
AE710	1.0996	1.1368	15	100	50	806452	5.90658	15	10000	50	8.06452e+07	7.90658	-2	-2.91532
			Cm6					Kan
D4	Empty Tube	Full Tube	CFUs	Dilution Factor	volume	CFU/g of feces	log	CFUs	Dilution Factor	volume	CFU/g of feces	log	log 10 (mut/WT)	C.I.
AE709	1.1046	1.1501	35	1000	50	1.53846e+07	7.18709	10	1000	50	4.3956e+06	6.64302	0.544068	-0.371256
AE710	1.1046	1.122	1	1	50	1149.43	3.06048	1360	1000	50	1.56322e+09	9.19402	-6.13354	-7.04886

### Sheet: Fig1F and G Titre calculations
Panels 1F and G: Titres calculated from bacterial flow cytometry median fluorescence intensity.
	Plate 1: Target S.Tm_delta_GtrC (O:5)																LOG10 Median fluorescence Intensity of IgA staining															Titres (dilution factor giving MFI = 1e4.5) from 4-parameter logistic regression analysis
		1	2	3	4	5	6	7	8	9	10	11	12	Dilution factor of lavage				1	2	3	4	5	6	7	8	9	10	11	12				O4[5] vaccinated	O4[5] vaccinated	O4[5] vaccinated	O4[5] vaccinated	O4[5] vaccinated	O:4 vaccinated	O:4 vaccinated	O:4 vaccinated	O:4 vaccinated	O:4 vaccinated	STA121 42µg/ml
Intestinal lavage from	A	O4[5] vaccinated	O4[5] vaccinated	O4[5] vaccinated	O4[5] vaccinated	O4[5] vaccinated	O:4 vaccinated	O:4 vaccinated	O:4 vaccinated	O:4 vaccinated	O:4 vaccinated	STA121 42µg/ml		2			A	5.51558	5.1208	5.22554	5.35764	5.25287	4.05538	4.40838	4.72637	4.05388	4.35395	5.31513				Bottom	3.45	3.45	3.45	3.45	3.45	3.45	3.45	3.45	3.45	3.45	3.45
	B													6			B	5.21188	4.6415	4.81582	5.01	5.09044	3.90526	4.08998	4.54003	3.80353	4.2407	5.46395				Top	5.653	5.284	5.617	5.608	5.365	662.5	3408	1790	441.7	4.319	5.433
	C													18			C	4.95689	4.12008	4.35547	4.68242	4.75972	3.8888	3.86183	4.17284	3.85437	4.19243	5.32424				LogEC50	1.821	1.018	1.059	1.432	1.61	-76.28	-14.75	-21.8	-22.25	2.134	2.466
	D													54			D	4.69908	3.55847	3.84985	4.35245	4.31014	3.89031	3.76178	4.15927	3.82	4.11707	5.14356				HillSlope	-0.6647	-1.335	-0.8624	-0.7262	-0.9342	-0.04037	-0.2383	-0.1432	-0.1292	-1.02	-0.9463
	E													162			E	4.26333	3.48487	3.69478	3.83046	3.77371	3.94275	3.8334	4.18639	3.78269	3.82743	4.62635
	F													486			F	3.84837	3.45849	3.52166	3.69775	3.71559	3.89326	3.82445	4.07041	3.70969	3.63689	4.25578				log10(Titre)	1.88214	0.922964	1.09015	1.46415	1.5199	-6.99497	-0.0175768	0.75985	-1.9753	#NUM!	2.41178
	G																G															Titre	76.2325	8.3746	12.3069	29.1175	33.1053	0.1	0.960336	5.75242	0.0105851	0.1	258.096
	H																H																*0.1= detection limit
	Plate 2: Target S.Tm_deltaOafA_delta_GtrC (O:4)																LOG10 Median fluorescence Intensity of IgA staining															Titres (dilution factor giving MFI = 1e4.5) from 4-parameter logistic regression analysis
		1	2	3	4	5	6	7	8	9	10	11	12	Dilution factor of lavage				1	2	3	4	5	6	7	8	9	10	11	12				O4[5] vaccinated	O4[5] vaccinated	O4[5] vaccinated	O4[5] vaccinated	O4[5] vaccinated	O:4 vaccinated	O:4 vaccinated	O:4 vaccinated	O:4 vaccinated	O:4 vaccinated	STA121 42µg/ml
Intestinal lavage from	A	O4[5] vaccinated	O4[5] vaccinated	O4[5] vaccinated	O4[5] vaccinated	O4[5] vaccinated	O:4 vaccinated	O:4 vaccinated	O:4 vaccinated	O:4 vaccinated	O:4 vaccinated	STA121 42µg/ml		2			A	4.40838	4.66727	4.00428	3.36059	4.58999	5.16937	5.13749	4.84919	5.1633	5.26806	5.35005				Bottom	3	3	3	3	3	3	3	3	3	3	3
	B													6			B	4.47797	4.21053	3.96374	3.39985	4.13062	5.15419	5.26046	4.74305	5.09044	5.06767	5.18				Top	4.709	309.6	4.268	3.494	7.09	5.447	5.249	8	5.461	5.59	5.323
	C													18			C	3.99677	3.77371	3.66801	3.29092	3.85588	4.74607	5.02973	4.14721	4.74911	4.69606	5.07222				LogEC50	1.438	-5.913	1.387	1.948	-0.1789	1.99	2.333	-0.5539	1.812	1.923	3.09
	D													54			D	3.47611	3.3126	3.43933	3.25188	3.57623	4.40838	4.68545	3.94876	4.28296	4.46889	5.27565				HillSlope	-0.7784	-0.3631	-0.6076	-0.3303	-0.4179	-0.5897	-0.8877	-0.2544	-0.6418	-0.5085	-1.727
	E													162			E	3.35334	3.4101	3.32284	3.22324	3.33445	4.06138	4.29807	3.87233	3.75732	4.16077	5.27261
	F													486			F	3.32858	3.33001	3.20167	3.18724	3.25624	3.68886	3.72754	3.71559	3.65021	3.68592	4.966				log10(Titre)	0.338379	0.444342	#NUM!	#NUM!	0.38872	1.65128	1.99323	0.89255	1.51071	1.65031	2.93905
	G																G															Titre	2.17961	2.7819	0.1	0.1	2.44749	44.8005	98.4544	7.80818	32.4123	44.6999	869.06
	H																H																*0.1= detection limit

### Sheet: Fig1H Titre calculations
Panel 1H: Titres calculated from bacterial flow cytometry median fluorescent intensity
	IgA against S.Tm_oafA_gtrC
			Lavage dilution	LOG10 Median fluorescence Intensity of IgA staining									Calculations of Titre via 4-parameter logistic regression
		Mouse ID		AE483	AE484	AE485	AE486	AE487	AE536	AE537	AE538			AE483	AE484	AE485	AE486	AE487	AE536	AE537	AE538
		2.38561	243	380	11.5	253	7.61	73.6	434	270	896		Bottom	1.1	1.1	1.1	1.1	1.1	1.1	1.1	1.1
		1.90849	81	1019	31.9	732	17.4	271	1203	557	1607		Top	4.529	3.688	3.835	3.332	4.302	3.706	4.608	4.8
		1.43136	27	2457	95.8	1940	55.2	795	2369	1561	3509		EC50	2.117	1.02	2.295	1.028	1.615	2.595	1.84	2.328
		0.954243	9	6672	301	4804	236	2363	4449	4308	9516		Hill Slope	-0.4939	-0.8705	-0.7691	-1.175	-0.6103	-0.7403	-0.4184	-0.3542
		0.477121	3	14724	871	8047	603	5746	3219	6285	13862
		0	1	15023	2812	4059	1936	10336	5426	13117	19319		Titre	2.23462	0.779491	2.10111	0.684678	1.61589	2.32278	2.02274	2.66143
	IgA against S.Tm_oafA_pgtrABC												Titre (lavage dilution factor for MFI=500)	171.642	6.01854	126.213	4.83814	41.2942	210.273	105.376	458.591
			Lavage dilution	LOG10 Median fluorescence Intensity of IgA staining
		Mouse ID		AE483	AE484	AE485	AE486	AE487	AE536	AE537	AE538			AE483	AE484	AE485	AE486	AE487	AE536	AE537	AE538
			243	14.4	13.5	301	7.61	66.8	155	24.1	18.3		Bottom	1	1	1	1	1	1	1	1
			81	14.4	30.1	859	8.7	186	427	26.9	31		Top	2.188	3.617	4.295		4.55	4.233	4.929	5.4
			27	21.2	68.8	1964	8.7	556	1097	62.9	65.8		EC50	0.6839	0.9456	2.209		1.386	1.914	0.3804	0.2945
			9	31	195	4594	10.7	1611	2658	187	166		Hill Slope	-0.5681	-0.7251	-0.4757		-0.5041	-0.4903	-0.5512	-0.5733
			3	48.3	583	6524	10.7	4029	4840	763	1003
			1	68.8	1543	11227	8.7	9468	8067	2593	4019		Titre	#NUM!	0.575886	2.15079	#NUM!	1.45885	1.82241	0.593864	0.644953
													Titre (lavage dilution factor for MFI=500)	0.1	3.76605	141.512	0.1	28.7639	66.4369	3.92522	4.41523
		Titre	Titre
	Mouse ID	oafA gtrC	oafA pgtrABC	Ratio (gtrC/pgtrABC)
	AE483	171.642	0.1	0.000582609
	AE484	6.01854	3.76605	0.625742
	AE485	126.213	141.512	1.12122
	AE486	4.83814	0.1	0.0206691
	AE487	41.2942	28.7639	0.696561
	AE536	210.273	66.4369	0.315956
	AE537	105.376	3.92522	0.0372498
	AE538	458.591	4.41523	0.00962782
