## Supplementary material for "A rationally designed oral vaccine induces Immunoglobulin A in the murine gut that directs the evolution of attenuated *Salmonella* variants": numerical source data Fig. 2

### Sheet: Figure 2 plotted data
Panel 2A. Fecal Lipocalin 2 in vaccinated and naive mice at 24h post-challenge with S.Tmwt
	ng Lipocalin2 per gram feces
	Niave n=22	Vaccinated n=23
	259862	32.6845
	1724416	52.6038
	117965	27267.4
	129688	69.3617
	24330.2	162.161
	389896	250993
	221.428	163716
	33810.6	221.428
	62290.8	161246
	46660	10
	74665.8	10
	12754.9	10
	6230.99	10
	42670.6	10
	9487.78	10
	32854.3	10
	42359.1	10
	1162982	10
	2069.02	10
	523.982	10
	300.59	10
	1965.67	10
		10388.2
	10ng/g = detection limit
Panel 2B S.Tmwt-binding intestinal lavage IgA titre in vaccinated mice from A
	Lavage IgA Titre (Dilution to give MFI=100)
	Inflamed	protected
	90.6873	376.85
	19.83	82.8794
	44.4059	12.6322
	198.832	100.626
	197.208	26.9728
	61.7525	24.403
	133.11	16.5654
		544.667
		9.33014
		36.5722
		94.258
		33.9995
		24.1494
		99.3956
		243.175
		31.0383
Panel 2C. IgA titre (lavage dilution) against S.Tm evolved clones (d3 p.i.) from the feces of a protected mouse or an inflamed mouse
	Lavage IgA titre (Dilution giving MFI=1500)
Clones from:	Inflamed	protected	Inflamed	protected
Intestinal lavage IgA from:	Inflamed	Inflamed	protected	protected
	0.1	47.5053	0.1	165.893
	107.799	51.4133	0.1	192.789
	0.1	4.94728	0.1	8.47838
	0.1	11.4512	0.1	38.0419
	0.1		0.1
	0.1		0.1

### Sheet: Fig2B and C Titre calculations
Fig. 2B flow cytometry data and titre calculations
Experiment numbers: KM14-006, KM14-028, KM14-038
	IgA MFI
Dilution factor of intestinal lavage	Q810	Q811	Q812	Q813	Q814	Q815	Q816	Q817	Q818	R525	R526	R530	R531	R532	S235	S236	S237	S238	S239	S240	S241	S242	S243
1	1142	1723	13019	614	7907	7987	4710	4394	7155		2555	576	6254	2012	6054	10414	11115	2651	1244	3315	6115	4019	199
4	765	531	13019	196	1212	2990	1223	849	3390	1056	1849	269	1638	702	2537	5215	2846	795	546	1200	1405	666	1295
16	143	100	3440	67.1	190	678	251	167	1034	1826	564	80.9	694	149	932	1253	805	205	117	345	1000	909	464
64	36.4	29.6	1123	34.1	73.9	140	51.1	45.5	215	596	135	22.7	178	49	144	441	141	59.2	31.9	60.2	319	343	92.2
256	19.2	17	186	21.6	28.3	40.9	20.3	18.1	60.2	149	36.4	7.83	49	23.8	43.2	101	42.1	22.7	24.9	31.9	71.6	84.3	28.3
1024	15.9	15.9	66.1	24.9	20.3	26.1	20.3	12.4	21.6	37.5	17	14.8	18.1	19.2	22.7	31.9	21.6	12.4	17	14.8	34.1	24.9	19.2
	4-parameter logistic regression (on logged MFI data)
Bottom	1.09	1.09	1.09	1.09	1.09	1.09	1.09	1.09	1.09	1.05	1.05	1.05	1.05	1.05	1.05	1.05	1.05	1.05	1.05	1.05	1.05	1.05	1.05
Top	3.99	4.342	4.522	3.791	3.532	3.818	4.066	3.486	3.47	3.186	3.544	2.797	4.103	4.079	3.272	3.743	4.367	4.469	6.564	4.427	4.283	4.345	4.097
LogEC50	1.517	1.663	1.237	1.08	0.9792	1.233	1.603	1.961	1.537	2.48	1.653	1.166	1.422	0.8365	1.243	0.8665	2.076	0.03713	0.06771	1.278	0.9574	0.8107	1.599
Hill Slope	-0.7074	-0.5679	-0.6144	-0.7139	-0.7111	-0.7252	-0.512	-0.6378	-0.8211	-1.002	-0.7946	-1.182	-0.5943	-0.5722	-0.8776	-0.7473	-0.6006	-0.4447	-0.4558	-0.585	-0.6633	-0.6858	-0.6547
Y	2	2	2	2	2	2	2	2	2	2	2	2	2	2	2	2	2	2	2	2	2	2	2
Log10 Titre	1.62215	2.00972	1.64117	1.0603	0.746812	1.23168	1.80596	1.64959	1.28021	1.8764	1.39635	#NUM!	1.56352	0.967521	0.707599	0.761522	2.36512	0.495493	1.34078	1.60562	1.17918	1.05399	1.724
Titre (dilution facotr from MFI=100)	41.8937	102.263	43.7696	11.4894	5.58229	17.0484	63.9679	44.626	19.0637	75.2308	24.9084	#NUM!	36.6033	9.27943	5.10034	5.77459	231.804	3.12963	21.9169	40.3291	15.1071	11.3238	52.9668
LCN2 ng/g feces	32.6845	52.6038	27267.4	69.3617	162.161	250993	163716	221.428	161246	10	10	10	10	10	10	10	10	10	10	10	10	10	10388.2
CFU/mLN	10	20	20	90	290	16860	1500	50	700	10	420	100	600	10	10	10	290	20	10	10	50	70	14560
	Red = animals with LCN2 >100ng/g feces, i.e. with detectable intestinal inflammation
	*10 ng/g feces LCN2 and 10 CFU/mLN = detection limit
Fig 2C: Flow cytometry data and titre calculations
		IgA from M20						IgA M20				IgA from M22						IgA from M22
Dilution factor of intestinal lavage		Clones M20 d3						Clones M22 d3				Clones M20 d3						Clones M22 d3
1	MFI IgA	1022	1813	1051	1220	934	979	2917	3587	2159	2181	1064	1707	853	1118	875	849	4901	5661	2784	3219
3		1398	2234	1223	1513	1147	1197	2924	3668	1804	2047	1112	1876	1274	1292	1044	1142	2482	3299	1926	2463
9		1311	2223	1298	1521	1164	1164	2027	2175	1395	1569	1277	2191	1289	1446	1076	1142	2677	3042	1634	2363
27		1241	2118	1352	1634	1150	1142	1666	1723	1183	1368	1425	2284	1289	1395	1112	1123	2439	2612	1333	1753
100		1074	1831	1320	1686	1115	1161	1485	1513	1150	1327	1118	1862	1314	1528	1005	1102	1558	1550	1139	1262
	4-parameter logistic regression (on logged MFI data)
	Top	3.092	3.32	3.095	3.355	3.041	3.051	3.616	3.729	3.534	3.65	3.076	3.295	3.111	3.15	3.032	3.061	5	4.475	4.345	3.521
	Bottom	3	3	3	3	3	3	3	3	3	3	3	3	3	3	3	3	3	3	3	3
	LogIC50	1.979	2.049	7423	672040	383.2	1407000000000000	1.08	1.011	0.3589	0.1695	182639169	1.373e+51	84508	3.981e+126	1.968	2.503	-1.209	-0.03732	-0.6494	1.333
	HillSlope	-13.78	-13.54	-64.55	-5.758e-12	-0.7814	-2846000000000	-0.533	-0.6034	-0.6639	-0.396	-195372	-6.799e+49	-84.92	-3.31e+124	-35.21	-0.6918	-0.2783	-0.3464	-0.4803	-0.831
	log10 Titre	#NUM!	2.03262	#NUM!	-19220000000	#NUM!	#NUM!	1.67674	1.71108	0.694367	1.05885	#NUM!	1.373e+51	#NUM!	#NUM!	#NUM!	#NUM!	2.21983	2.28508	0.928313	1.58026
	Titre (dilution factor)	0.1	107.799	0.1	0.1	0.1	0.1	47.5053	51.4133	4.94728	11.4512	0.1	0.1	0.1	0.1	0.1	0.1	165.893	192.789	8.47838	38.0419
		*0.1 set as detection limit
