## Supplementary material for "A rationally designed oral vaccine induces Immunoglobulin A in the murine gut that directs the evolution of attenuated *Salmonella* variants": numerical source data Fig. 3

### Sheet: Figure 3 plotted data
Panel 3A.	Log10 CI WT vs wzyB
	Naïve mice				Vaccinated mice
Day	1	2	3	4	1	2	3	4
	-1.06	-2.22	-0.92	-2.17	0.19	0.4	0.11	0.11
	-1.13	-3.01	-2.16	-3.49	-0.14	0.02	-0.29	0.59
	-0.93	-2.85	-2.36	-2.08	0.07	0.31	0.61	0.37
	-0.99	-1.13	-0.62	-2.89	-0.2	0.05	0.43	0.73
	-0.83	-0.03	-0.27	-2.64	-0.15	0.01	0.39	-0.38
					0.22	0.45	0.43	1.12
					0.41	0.81	1.91	1.07
					0.31	0.7	0.24	1.05
					0.15	-0.28	-0.14	0.61
					0.13	-0.02	-0.03	2.46
					0.25	0.42	0.34	2.25
	-0.845098	-2.24304	-1.38458	-0.787392
	-0.740363	-0.735182		-2.56427
	-1.77276	0.318759		-1.72893
			-2.75012	-3.11948
					0.0942699	0.422074	1.0569	0.745967
					0.39794	0.514658
					0.619789	1.31876	1.56151	2.22185
					0.676694	0.283997		0.914828
					0.276206		1.41258	1.48047
	-0.159701	-1.12173		-1.51851
	0.417195	-2.52059	-0.957645
	-0.11156	-0.82299	-2.08262	0.673822	0.789432	0.53416	0.492767	0.43725
	-0.16481	-0.68769	-2.11156	-1.86378	0.981318	1.15741	1.4884	1.90214
	0.060499	-2.46584	-2.18412	-3.99732	3.27339	3.07823	3.48301	6.5588
	-0.25323	-0.47843	-1.82427	-1.95768	2.84474	2.66692	2.66573	2.61334
	-0.93436	-2.40584	-4.42805	-4.27875	0.03931	0.03931	0.863218	0.22337
					0.090462	-0.05087	1.57691	0.629135
Panel 3B.	log10 CI WT vs wzyB after transmission
Day	1	2
	-1.87506	-2.09177
	-5.61291	-6.46397
	-1.5563	-3.04139
	-0.28097	-2.58447
	-0.73028	-1.32906
Panel 3C.	IgA titres (lavage dilution giving an MFI IgA staining = 1000) against S.Tm with full-length and single-repeat O-antigen (in intestinal lavage)
		Target:	O:4, 12, Long	O:4, 12, single repeat
			dOafA dGtrC	dwzyB dOafA dGtrC
	Mouse ID	AF393	10558	100
		AF410	229.779	83.0801
		AF396	20055.7	3905.43
		AF413	979.173	273.302
		AF398	2016.99	137.878
		AF415	1266.23	402.404
		AF399	5855.9	1647.23
		AF416	282.536	101.911
Panel 3D.	IgA Titres (log10 Lavage dilution giving IgA MFI=0.3log over baseline)
	Target	ΔgtrC		ΔgtrCΔoafA		pgtrABC		ΔoafApgtrABC
Mouse ID		PA-STm-WT	PA-STm-ET	PA-STm-WT	PA-STm-ET	PA-STm-WT	PA-STm-ET	PA-STm-WT	PA-STm-ET
		3.33966		2.16748		2.24739		1.56882
		2.52053		2.1606		2.2901		1.81246
		2.61002		1.83413		2.01307		1.262
		2.43819		1.75618		1.96333		1.06407
		2.87017		1.67835		2.22822		1.56908
		3.63819		1.94798		3.49324		1.98395
		3.5917		2.21893		3.14446		2.49065
			3.43945		2.93633		3.14407		2.18491
			2.53478		2.49136		2.8014		2.02129
			3.47573		2.95808		2.98353		1.96981
			3.21467		3.04003		3.39919		2.32642
			3.54684		2.61808		3.47293		2.61061
			3.43086		2.6423		3.38753		2.79545
			3.85449		3.36597		3.9824		1.57613
			3.50925		3.30571		3.84198		2.80936
Panel 3E.	Fecal Lipocalin 2 ng/g feces (intestinal inflammation) in 129SvEv mice vaccinated with vehicle only (Naive), monovalent vaccine (PA-STmGtrC) or tetravalent vaccine (PA-STM-ET)
		Naive									PA-S.Tm gtrC									PA-S.Tm ET
	d1	214.655	2347.26	1364.47	3616.91	1955.75	128.595	3202.7	2569.57		10.9741	10	588.66	375.974	10	51.27	10	10		10	10	65.8904	10	22.3135	10	87.8451	10
	d2	16054.2	6859.69	14268.5	886.399	13895.4	1311.63	1190.53	1804.67		1047.5	10	2291.05	7277.95	10	10	10	10		20.6592	21.375	10	14.8881	31.989	10	10	10
	d3	8920.31	3341.97	8583.09	6010.5	18562	2088.07	3630.86	4736.59		732.333	10	13992	7854.21	32.4062	10	38.9057	82.5642		10	10	167.826	74.1077	44.8226	809.873	10	633.432
	d4	2186.51	20922.3	*	*	17736.3	5072	51169.9	2350.08		19527.1	686.015	19247.2	5543.47	122.173	54.1365	97.6456	3733.59		39.14	55.1078	328.337	411.953	86.9196	4959.43	1565.28	*
	d5	3558.35	7672.58	2991.39	183670	5769.81	ND	ND	ND		10879	1533.84	31431.7	10126.5	590.733	ND	ND	ND		63.3422	128.09	1006.63	461.144	154.922	ND	ND	ND
	d6	1074.76	14539.9	47270.8	euthanized d5	4207.7	4159.32	112094	53727.4		*	51.6948	15267.1	2102.17	488.596	1893.57	10	44.4168		568.433	1037.25	447.086	943.17	257.7	10	78.0845	10.4114
	d7	2370.19	146958	24091.9		70264.3	19930.8	34063.7	12114.8		5539.77	131.241	27679.9	4920.64	204.598	7040.58	340.438	2013.85		3106.25	605.261	1489.27	641.625	337.112	10358.1	4217.66	2413.8
	d8	7336.26	5384.32	16305.6		15718.8	61174.2	31413.5	49957.3		1787.32	328.913	11867.5	42759.7	387.596	1962.13	558.993	3013.02		3911.49	2252.7	1631.12	2588.91	4964.97	14322.7	374.608	3791.87
	d9	44680.9	123285	40138		30748.4					595.029	52.3069	56620.2	132522	109.63					218.487	61.9384	59.9607	275.125	97.687
	* = "did not poo"
	detection limit = 10ng/g
	ND = not done
Panel 3F.	% O5-dim clones recovered from cecal content at endpoint (by flow cytometry). 4-12 clones picked per mouse
	Vaccine:
Mouse ID	PBS	PA-STm-WT	PA-STm-ET
	0	16.6667	16.6667
	0	0	58.3333
	8.33333	8.33333	41.6667
	0	8.33333	50
	0	0	25
	0	0	0
	8.33333	0	25
	0	8.33333	25
	0	25	25
	0		16.6667
	0		0
	0		8.33333
	0		8.33333
			0
			0
			0
			25
			0

### Sheet: Fig3A and B Raw counts
Fig 3A	CI WT vs wzyB
TV#4668	Cm6					Kan					log 10 mut/WT
Inoc	CFU	Vol	Dilution	CFU/50 ul	log CFU/50ul	CFU	Vol	Dilution	CFU/50 ul	log CFU/50ul
SB300 oafA gtrC (kanR) vs SB300 oafA gtrC wzyB (CmR)	656	50	1000	656000	5.8169	252	50	1000	252000	5.4014	0.415503
			Cm6					Kan
D1	Empty Tube	Full Tube	CFUs	Dilution Factor	volume	CFU/g of feces	log	CFUs	Dilution Factor	volume	CFU/g of feces	log	log 10 (mut/WT)	C.I.
AE488	1.0864	1.1166	38	10000	50	2.51656e+08	8.40081	168	10000	50	1112582781	9.04633	-0.645526	-1.06103	Naive
AE489	1.0961	1.1134	40	10000	50	4.62428e+08	8.66504	208	10000	50	2404624277	9.38105	-0.716003	-1.13151
AE490	1.0887	1.0981	20	10000	50	4.25532e+08	8.62893	66	10000	50	1404255319	9.14745	-0.518514	-0.93402
AE491	1.091	1.1071	156	10000	50	1937888199	9.28733	39	10000	50	4.84472e+08	8.68527	0.60206	0.186557	Vaccinated
AE492	1.0965	1.1313	352	10000	50	2022988506	9.30599	188	10000	50	1080459770	9.03361	0.272385	-0.14312
AE493	1.096	1.1354	248	10000	50	1258883249	9.09999	82	10000	50	4.16244e+08	8.61935	0.480638	0.065135
AE494	1.0835	1.1134	236	10000	50	1578595318	9.19827	144	10000	50	9.63211e+08	8.98372	0.21455	-0.20095
AE495	1.0851	1.1139	184	10000	50	1277777778	9.10646	100	10000	50	6.94444e+08	8.84164	0.264818	-0.15069
			Cm6					Kan
D2	Empty Tube	Full Tube	CFUs	Dilution Factor	volume	CFU/g of feces	log	CFUs	Dilution Factor	volume	CFU/g of feces	log	log 10 (mut/WT)	C.I.
AE488	1.0915	1.1408	10	100	50	405680	5.60818	640	100	50	2.59635e+07	7.41436	-1.80618	-2.22168
AE489	1.0915	1.0925	3	100	50	6000000	6.77815	1176	100	50	2352000000	9.37144	-2.59329	-3.00879
AE490	1.0915	1.1343	1	10	50	4672.9	3.66959	27	100	50	1.26168e+06	6.10095	-2.43136	-2.84687
AE491	1.0915	1.1245	248	10000	50	1503030303	9.17697	38	10000	50	2.30303e+08	8.3623	0.814668	0.399165
AE492	1.0915	1.1187	152	10000	50	1117647059	9.0483	56	10000	50	4.11765e+08	8.61465	0.433656	0.018152
AE493	1.0915	1.1196	128	10000	50	9.11032e+08	8.95953	24	10000	50	1.70819e+08	8.23254	0.726999	0.311495
AE494	1.0915	1.1274	156	10000	50	8.69081e+08	8.93906	53	10000	50	295264624	8.47021	0.468849	0.053345
AE495	1.0915	1.1247	120	10000	50	7.22892e+08	8.85907	45	10000	50	2.71084e+08	8.4331	0.425969	0.010465
			Cm6					Kan
D3	Empty Tube	Full Tube	CFUs	Dilution Factor	volume	CFU/g of feces	log	CFUs	Dilution Factor	volume	CFU/g of feces	log	log 10 (mut/WT)	C.I.
AE488	1.0885	1.1017	816	1000	50	1236363636	9.09215	2624	1000	50	3975757576	9.59942	-0.507274	-0.92278
AE489	1.0906	1.1145	3	1000	50	2.51046e+06	6.39975	168	1000	50	1.40586e+08	8.14794	-1.74819	-2.16369
AE490	1.0925	1.1045	2	1000	50	3.33333e+06	6.52288	178	1000	50	2.96667e+08	8.47227	-1.94939	-2.36489
AE491	1.0894	1.1234	196	10000	50	1152941176	9.06181	58	10000	50	3.41176e+08	8.53298	0.528828	0.113325
AE492	1.0856	1.1226	8	10000	50	4.32432e+07	7.63592	6	10000	50	3.24324e+07	7.51098	0.124939	-0.29056
AE493	1.0878	1.1295	21	10000	50	1.00719e+08	8.00311	2	10000	50	9.59233e+06	6.98192	1.02119	0.605686
AE494	1.0871	1.1085	196	10000	50	1831775701	9.26287	28	10000	50	261682243	8.41777	0.845098	0.429595
AE495	1.088	1.1245	19	10000	50	104109589	8.01749	3	10000	50	1.64384e+07	7.21586	0.801632	0.386129
			Cm6					Kan
D4	Empty Tube	Full Tube	CFUs	Dilution Factor	volume	CFU/g of feces	log	CFUs	Dilution Factor	volume	CFU/g of feces	log	log 10 (mut/WT)	C.I.
AE488	1.0869	1.13	552	100	50	2.56148e+07	7.40849	312	10000	50	1447795824	9.16071	-1.75222	-2.16772
AE489	1.0869	1.1074	6	100	50	585366	5.76743	72	10000	50	7.02439e+08	8.84661	-3.07918	-3.49468
AE490	1.0947	1.137	118	100	50	5.5792e+06	6.74657	54	10000	50	2.55319e+08	8.40708	-1.66051	-2.07602
AE491	1.0937	1.1226	16	10000	50	1.10727e+08	8.04425	480	100	50	3.3218e+07	7.52137	0.522879	0.107375
AE492	1.0867	1.1542	1120	100	50	3.31852e+07	7.52094	110	100	50	3.25926e+06	6.51312	1.00783	0.592322
AE493	1.0864	1.1466	400	100	50	1.3289e+07	7.12349	65	100	50	2.15947e+06	6.33435	0.789147	0.373643
AE494	1.0873	1.1334	15	10000	50	6.50759e+07	7.81342	107	100	50	4.64208e+06	6.66671	1.14671	0.731204
AE495	1.0873	1.117	456	100	50	3.07071e+07	7.48724	416	100	50	2.80135e+07	7.44737	0.0398715	-0.37563
TV#4676	Cm6					Kan					log 10 mut/WT
Inoc	CFU	Vol	Dilution	CFU/50 ul	log CFU/50ul	CFU	Vol	Dilution	CFU/50 ul	log CFU/50ul
SB300 oafA gtrC (kanR) vs SB300 oafA gtrC wzyB (CmR)	416	50	1000	416000	5.61909	456	50	1000	456000	5.65896	-0.0398715
			Cm6					Kan
D1	Empty Tube	Full Tube	CFUs	Dilution Factor	volume	CFU/g of feces	log	CFUs	Dilution Factor	volume	CFU/g of feces	log	log 10 (mut/WT)	C.I.
AE539	1.0832	1.1163	21	10000	50	1.26888e+08	8.10342	224	10000	50	1353474320	9.13145	-1.02803	-0.98816	Naive
AE540	1.0868	1.1023	18	10000	50	2.32258e+08	8.36597	132	10000	50	1703225806	9.23127	-0.865301	-0.82543
AE541	1.091	1.1089	108	10000	50	1206703911	9.0816	72	10000	50	8.04469e+08	8.90551	0.176091	0.215963	Vaccinated
AE542	1.0875	1.1064	92	10000	50	9.73545e+08	8.98836	39	10000	50	4.12698e+08	8.61563	0.372723	0.412595
AE543	1.0903	1.1132	146	10000	50	1275109170	9.10555	78	10000	50	6.81223e+08	8.83329	0.272258	0.31213
			Cm6					Kan
D2	Empty Tube	Full Tube	CFUs	Dilution Factor	volume	CFU/g of feces	log	CFUs	Dilution Factor	volume	CFU/g of feces	log	log 10 (mut/WT)	C.I.
AE539	1.0895	1.1106	128	100	50	1.21327e+07	7.08396	19	10000	50	1.80095e+08	8.2555	-1.17154	-1.13167
AE540	1.0895	1.108	912	100	50	9.85946e+07	7.99385	1064	100	50	115027027	8.0608	-0.0669468	-0.02708
AE541	1.0895	1.1235	148	10000	50	8.70588e+08	8.93981	57	10000	50	3.35294e+08	8.52543	0.414387	0.454258
AE542	1.0895	1.1384	544	10000	50	2224948875	9.34732	92	10000	50	3.76278e+08	8.57551	0.771811	0.811683
AE543	1.0895	1.1261	150	10000	50	8.19672e+08	8.91364	33	10000	50	1.80328e+08	8.25606	0.657577	0.697449
			Cm6					Kan
D3	Empty Tube	Full Tube	CFUs	Dilution Factor	volume	CFU/g of feces	log	CFUs	Dilution Factor	volume	CFU/g of feces	log	log 10 (mut/WT)	C.I.
AE539	1.0887	1.0978	44	10000	50	967032967	8.98544	200	10000	50	4395604396	9.64302	-0.657577	-0.61771
AE540	1.0855	1.1076	264	10000	50	2389140271	9.37824	544	10000	50	4923076923	9.69224	-0.313995	-0.27412
AE541	1.093	1.1105	22	10000	50	2.51429e+08	8.40042	9	10000	50	1.02857e+08	8.01223	0.38818	0.428052
AE542	1.0918	1.1155	15	10000	50	1.26582e+08	8.10237	20	100	50	1.68776e+06	6.22731	1.87506	1.91493
AE543	1.0908	1.1269	30	10000	50	1.66205e+08	8.22064	19	10000	50	1.05263e+08	8.02228	0.198368	0.238239
			Cm6					Kan
D4	Empty Tube	Full Tube	CFUs	Dilution Factor	volume	CFU/g of feces	log	CFUs	Dilution Factor	volume	CFU/g of feces	log	log 10 (mut/WT)	C.I.
AE539	1.0875	1.1089	17	100	50	1.58879e+06	6.20106	146	10000	50	1364485981	9.13497	-2.9339	-2.89403
AE540	1.0919	1.1067	4	100	50	540541	5.73283	19	10000	50	2.56757e+08	8.40952	-2.67669	-2.63682
AE541	1.0872	1.1129	4	10000	50	3.11284e+07	7.49316	33	100	50	2.56809e+06	6.40961	1.08355	1.12342
AE542	1.0916	1.1179	4	10000	50	3.04183e+07	7.48313	37	100	50	2.81369e+06	6.44928	1.03386	1.07373
AE543	1.0881	1.1191	10	10000	50	6.45161e+07	7.80967	98	100	50	6.32258e+06	6.80089	1.00877	1.04865
TV#4703	Cm6					Kan					log 10 mut/WT
	CFU	Vol	Dilution	CFU/50 ul	log CFU/50ul	CFU	Vol	Dilution	CFU/50 ul	log CFU/50ul
SB300 oafA gtrC (kanR) vs SB300 oafA gtrC wzyB (CmR)	512	50	1000	512000	5.70927	608	50	1000	608000	5.7839	-0.0746336
			Cm6					Kan
D1	Empty Tube	Full Tube	CFUs	Dilution Factor	volume	CFU/g of feces	log	CFUs	Dilution Factor	volume	CFU/g of feces	log	log 10 (mut/WT)	C.I.
AE711	1.1076	1.125	184	10000	50	2114942529	9.3253	156	10000	50	1793103448	9.25361	0.0716932	0.146327	Vaccinated
AE712	1.1008	1.1373	34	10000	50	1.86301e+08	8.27022	30	10000	50	1.64384e+08	8.21586	0.0543577	0.128991
AE713	1.0989	1.1313	212	10000	50	1308641975	9.11682	140	10000	50	8.64198e+08	8.93661	0.180208	0.254841
			Cm6					Kan
D2	Empty Tube	Full Tube	CFUs	Dilution Factor	volume	CFU/g of feces	log	CFUs	Dilution Factor	volume	CFU/g of feces	log	log 10 (mut/WT)	C.I.
AE711	1.1109	1.1371	24	10000	50	1.83206e+08	8.26294	54	10000	50	4.12214e+08	8.61512	-0.352183	-0.27755
AE712	1.1009	1.1439	122	10000	50	5.67442e+08	8.75392	150	10000	50	6.97674e+08	8.84365	-0.0897314	-0.0151
AE713	1.0995	1.1303	64	10000	50	4.15584e+08	8.61866	29	10000	50	1.88312e+08	8.27488	0.343782	0.418416
			Cm6					Kan
D3	Empty Tube	Full Tube	CFUs	Dilution Factor	volume	CFU/g of feces	log	CFUs	Dilution Factor	volume	CFU/g of feces	log	log 10 (mut/WT)	C.I.
AE711	1.107	1.1399	8	10000	50	4.86322e+07	7.68692	13	10000	50	7.90274e+07	7.89778	-0.210853	-0.13622
AE712	1.11	1.1383	18	10000	50	1.27208e+08	8.10452	23	10000	50	1.62544e+08	8.21097	-0.106455	-0.03182
AE713	1.1102	1.1395	22	10000	50	1.50171e+08	8.17658	12	10000	50	8.19113e+07	7.91334	0.263241	0.337875
			Cm6					Kan
D4	Empty Tube	Full Tube	CFUs	Dilution Factor	volume	CFU/g of feces	log	CFUs	Dilution Factor	volume	CFU/g of feces	log	log 10 (mut/WT)	C.I.
AE711	1.1046	1.1152	58	10000	50	1094339623	9.03915	17	10000	50	320754717	8.50617	0.532979	0.607613
AE712	1.1046	1.1325	98	10000	50	7.02509e+08	8.84665	40	100	50	2.86738e+06	6.45749	2.38917	2.4638
AE713	1.1046	1.1292	3	10000	50	2.43902e+07	7.38722	2	100	50	162602	5.21113	2.17609	2.25073
ES18-026	Cm6					Kan					log 10 mut/WT
Inoculum	CFU	Vol	Dilution	CFU/100 ul	log CFU/50ul	CFU	Vol	Dilution	CFU/100 ul	log CFU/50ul
SB300 oafA gtrC (kanR) vs SB300 oafA gtrC wzyB (CmR)	292	50µl	0.0001	5840000	6.76641	276	50µl	0.0001	5520000	6.74194	0.025
IgA-/- and +/- littermates
D1	Empty Tube mg	Full Tube mg	feces weight mg	Genotype	CFU Kanamycin	Log10 Dilution	CFU Chloramphenicol	Log10 Dilution	Kanamycin CFU/ml	Chl CFU/ml	Kanamycin CFU/g	CHl CFU/g	CI	log CI
AF391	1111	1138	27	-/-	49	5	7	5	51600000	7380000	1910000000	273000000	0.143	-0.8451
AF392	1105	1124	19	-/-	121	5	22	5	126000000	22800000	6610000000	1200000000	0.182	-0.74036
AF393	1099	1127	28	-/-	32	5	54	3	33800000	570000	1210000000	20400000	0.0169	-1.77276
AF394	1108	DNP	DNP	-/-	DNP	DNP	DNP	DNP	DNP	DNP	DNP	DNP	DNP	DNP
AF395	1110	1154	44	+/-	66	5	82	5	71800000	89200000	1630000000	2030000000	1.24	0.09427
AF396	1107	1157	50	+/-	92	5	230	5	101000000	253000000	2020000000	5060000000	2.5	0.39794
AF397	1109	1137	28	+/-	6	5	25	5	6340000	26400000	226000000	943000000	4.17	0.619789
AF398	1101	1136	35	+/-	16	5	76	5	17100000	81300000	489000000	2320000000	4.75	0.676694
AF399	1103	1140	37	+/-	45	5	85	5	48300000	91300000	1310000000	2470000000	1.89	0.276206
AF400	1104	1157	53	-/-	78	5	54	5	86300000	59700000	1630000000	1130000000	0.692	-0.1597
AF401	1112	1142	30	-/-	150	5	392	5	159000000	416000000	5300000000	13900000000	2.61	0.417195
D2	Empty Tube mg	Full Tube mg	feces weight mg	Genotype	CFU Kanamycin	Log10 Dilution	CFU Chloramphenicol	Log10 Dilution	Kanamycin CFU/ml	Chl CFU/ml	Kanamycin CFU/g	CHl CFU/g	CI	log CI
AF391	1108	1126	18	-/-	42	5	24	3	43500000	249000	2420000000	13800000	0.00571	-2.24304
AF392	1108	1114	6	-/-	20	5	368	3	20200000	3720000	3370000000	621000000	0.184	-0.73518
AF393	1104	1122	18	-/-	192	3	4	5	1990000	4140000	111000000	230000000	2.08	0.318759
AF394	1099	DNP	DNP	-/-	DNP	DNP	DNP	DNP	DNP	DNP	DNP	DNP	DNP	DNP
AF395	1112	1142	30	+/-	42	5	111	5	44500000	118000000	1480000000	3920000000	2.64	0.422074
AF396	1104	1160	56	+/-	48	5	157	5	53400000	175000000	953000000	3120000000	3.27	0.514658
AF397	1110	1130	20	+/-	144	3	30	5	1500000	31200000	74900000	1560000000	20.8	1.31876
AF398	1110	1124	14	+/-	13	5	25	5	13400000	25700000	955000000	1840000000	1.92	0.283997
AF399	1105	DNP	DNP	+/-	DNP	DNP	DNP	DNP	DNP	DNP	DNP	DNP	DNP	DNP
AF400	1104	1116	12	-/-	45	5	340	3	46100000	3480000	3840000000	290000000	0.0756	-1.12173
AF401	1104	1142	38	-/-	252	5	76	3	271000000	818000	7140000000	21500000	0.00302	-2.52059
D3	Empty Tube mg	Full Tube mg	feces weight mg	Genotype	CFU Kanamycin	Log10 Dilution	CFU Chloramphenicol	Log10 Dilution	Kanamycin CFU/ml	Chl CFU/ml	Kanamycin CFU/g	CHl CFU/g	CI	log CI
AF391	1109	1114	5	-/-	48	5	198	3	48500000	2000000	9700000000	400000000	0.0413	-1.38458
AF392	1100	DNP	DNP	-/-	DNP	DNP	DNP	DNP	DNP	DNP	DNP	DNP	DNP	DNP
AF393	1109	DNP	DNP	-/-	DNP	DNP	DNP	DNP	DNP	DNP	DNP	DNP	DNP	DNP
AF394	1103	1124	21	-/-	45	5	8	3	46900000	83400	2230000000	3970000	0.00178	-2.75012
AF395	1109	1127	18	+/-	5	3	57	3	51800	591000	2880000	32800000	11.4	1.0569
AF396	1099	1103	4	+/-	0	3	0	3	0	0	0	0	#DIV/0!	#DIV/0!
AF397	1109	1151	42	+/-	129	3	47	5	1400000	50900000	33300000	1210000000	36.4	1.56151
AF398	1104	DNP	DNP	+/-	DNP	DNP	DNP	DNP	DNP	DNP	DNP	DNP	DNP	DNP
AF399	1105	1121	16	+/-	14	3	362	3	144000	3740000	9030000	233000000	25.9	1.41258
AF400	1109	DNP	DNP	-/-	DNP	DNP	DNP	DNP	DNP	DNP	DNP	DNP	DNP	DNP
AF401	1107	1159	52	-/-	41	5	452	3	45300000	4990000	870000000	96000000	0.11	-0.95765
D4	Empty Tube mg	Full Tube mg	feces weight mg	Genotype	CFU Kanamycin	Log10 Dilution	CFU Chloramphenicol	Log10 Dilution	Kanamycin CFU/ml	Chl CFU/ml	Kanamycin CFU/g	CHl CFU/g	CI	log CI
AF391	1107	1119	12	-/-	380	3	62	3	3890000	635000	3.24267e+08	52906667	0.163	-0.78739
AF392	1107	1125	18	-/-	33	5	9	3	34200000	93200	1899333333	5180000	0.00273	-2.56427
AF393	1100	1132	32	-/-	30	5	56	3	31900000	596000	997500000	18620000	0.0187	-1.72893
AF394	1104	1132	28	-/-	79	5	6	3	83400000	63400	2979428571	2262857	0.000759	-3.11948
AF395	1109	1179	70	+/-	14	5	78	5	16000000	88900000	228000000	1270000000	5.57	0.745967
AF396	1105	1124	19	+/-	0	3	0	3	0	0	0	0	NAN	NAN
AF397	1104	1158	54	+/-	12	3	20	5	133000	22200000	2.46222e+06	410000000	167	2.22185
AF398	1107	1144	37	+/-	146	3	12	5	1570000	12900000	4.23795e+07	348000000	8.22	0.914828
AF399	1109	1133	24	+/-	43	3	13	5	451000	13600000	1.87767e+07	568000000	30.2	1.48047
AF400	1100	1116	16	-/-	33	3	1	3	341000	10300	21285000	645000	0.0303	-1.51851
AF401	1103	1122	19	-/-	3	3	0	0	31100	0	1.63895e+06	0	0	NAN
		Cm (SB300 ΔoafA ΔgtrC wzyB (CmR)			Kan (SB300 ΔoafA ΔgtrC (kanR)				C.I	Log C.I.
	inoculum:	CFU/50ul	dil	CFU gavaged	CFU/50ul	dil	CFU gavaged
Day 0	Mix	152	1e-05	152000	208	1e-05	208000		0.730769	-0.13622	(oafAgtrCwzyB / oafAgtrC)
																C.I.		Corrected C.I.		Log Corrected C.I.
						Cm					Kan					(oafAgtrCwzyB / oafAgtrC)		(C.I. / Inoc C.I.)		(negative means wzyB loses)
Day 1		Empty Tube	Full Tube	g Feces		CFU/50ul	dil	CFU/g	logCFU		CFU/50ul	dil	CFU/g	logCFU
AF737	O4 O12+ vaccine	1.1097	1.1225	0.0128		27	0.0001	422000000	8.62518		6	0.0001	93750000	7.97197		4.5		6.15789		0.789432
AF738	O4 O12+ vaccine	1.1103	1.1547	0.0444		280	0.0001	1260000000	9.10081		40	0.0001	1.8018e+08	8.25571		7		9.57895		0.981318
AF739	O4 O12+ vaccine	1.1072	1.1352	0.028		96	0.0001	686000000	8.83614		7	0.01	500000	5.69897		1371.43		1876.69		3.27339
AF740	O4 O12+ vaccine	1.1073	1.1303	0.023		184	0.0001	1600000000	9.20412		36	0.01	3.13043e+06	6.49561		511.111		699.415		2.84474
AF741	O4 O12+ vaccine	1.1078	1.1222	0.0144		96	0.0001	1330000000	9.12494		120	0.0001	1666666667	9.22185		0.8		1.09474		0.03931
AF742	O4 O12+ vaccine	1.1027	1.1235	0.0208		36	0.0001	346000000	8.53927		40	0.0001	3.84615e+08	8.58503		0.9		1.23158		0.090462
AF743	Naïve	1.1073	1.1361	0.0288		52	0.0001	361000000	8.55764		92	0.0001	6.38889e+08	8.80542		0.565217		0.773455		-0.11156
AF744	Naïve	1.0984	1.12	0.0216		62	0.0001	574000000	8.75897		124	0.0001	1148148148	9.06		0.5		0.684211		-0.16481
AF745	Naïve	1.1065	1.13	0.0235		168	0.0001	1430000000	9.15527		200	0.0001	1702127660	9.23099		0.84		1.14947		0.060499
AF746	Naïve	1.1	1.132	0.032		62	0.0001	388000000	8.58827		152	0.0001	950000000	8.97772		0.407895		0.558172		-0.25323
AF747	Naïve	1.1062	1.1304	0.0242		17	0.0001	140000000	8.14766		200	0.0001	1652892562	9.21824		0.085		0.116316		-0.93436
																C.I.		Corrected C.I.		Log Corrected C.I.
						Cm					Kan					(oafAgtrCwzyB / oafAgtrC)		(C.I. / Inoc C.I.)		(negative means wzyB loses)
Day 2		Empty Tube	Full Tube	g Feces		CFU/50ul	dil	CFU/g	logCFU		CFU/50ul	dil	CFU/g	logCFU
AF737	O4 O12+ vaccine	1.1107	1.1413	0.0306		100	0.0001	654000000	8.81531		40	0.0001	2.61438e+08	8.41737		2.5		3.42105		0.53416
AF738	O4 O12+ vaccine	1.1105	1.1303	0.0198		168	0.0001	1700000000	9.22967		16	0.0001	1.61616e+08	8.20848		10.5		14.3684		1.15741
AF739	O4 O12+ vaccine	1.1047	1.1303	0.0256		140	0.0001	1090000000	9.03892		16	0.01	1250000	6.09691		875		1197.37		3.07823
AF740	O4 O12+ vaccine	1.1039	1.1409	0.037		224	0.0001	1210000000	9.08308		66	0.01	3.56757e+06	6.55237		339.394		464.434		2.66692
AF741	O4 O12+ vaccine	1.0983	1.12	0.0217		64	0.0001	590000000	8.77075		80	0.0001	7.37327e+08	8.86766		0.8		1.09474		0.03931
AF742	O4 O12+ vaccine	1.109	1.1428	0.0338		52	0.0001	308000000	8.48812		80	0.0001	4.73373e+08	8.6752		0.65		0.889474		-0.05087
AF743	Naïve	1.1088	1.1635	0.0547		29	0.0001	106000000	8.02544		264	0.0001	9.65265e+08	8.98465		0.109848		0.150319		-0.82299
AF744	Naïve	1.1114	1.1433	0.0319		30	0.0001	188000000	8.27436		200	0.0001	1253918495	9.09827		0.15		0.205263		-0.68769
AF745	Naïve	1.1048	1.1471	0.0423		48	0.01	2269504	6.35593		192	0.0001	9.07801e+08	8.95799		0.0025		0.003421		-2.46584
AF746	Naïve	1.1035	1.1276	0.0241		68	0.0001	564000000	8.75152		280	0.0001	2323651452	9.36617		0.242857		0.332331		-0.47843
AF747	Naïve	1.1075	1.1655	0.058		62	0.01	2137931	6.32999		216	0.0001	7.44828e+08	8.87206		0.00287		0.003928		-2.40584
																C.I.		Corrected C.I.		Log Corrected C.I.
						Cm					Kan					(oafAgtrCwzyB / oafAgtrC)		(C.I. / Inoc C.I.)		(negative means wzyB loses)
Day 3		Empty Tube	Full Tube	g Feces		CFU/50ul	dil	CFU/g	logCFU		CFU/50ul	dil	CFU/g	logCFU
AF737	O4 O12+ vaccine	1.1032	1.1381	0.0349		50	0.0001	287000000	8.45717		22	0.0001	1.26074e+08	8.10063		2.27273		3.11005		0.492767
AF738	O4 O12+ vaccine	1.113	1.1413	0.0283		54	0.0001	382000000	8.58164		240	0.01	1.69611e+07	7.22945		22.5		30.7895		1.4884
AF739	O4 O12+ vaccine	1.1033	1.12	0.0167		24	0.0001	287000000	8.45852		108	1	129341	5.11174		2222.22		3040.94		3.48301
AF740	O4 O12+ vaccine	1.1086	1.1384	0.0298		88	0.0001	591000000	8.7713		26	0.01	1.74497e+06	6.24179		338.462		463.158		2.66573
AF741	O4 O12+ vaccine	1.1043	1.1316	0.0273		16	0.0001	117000000	8.06899		3	0.0001	2.1978e+07	7.34199		5.33333		7.29825		0.863218
AF742	O4 O12+ vaccine	1.107	1.1189	0.0119		8	0.0001	134000000	8.12857		29	0.01	4.87395e+06	6.68788		27.5862		37.7495		1.57691
AF743	Naïve	1.1087	1.1362	0.0275		29	0.01	2109091	6.3241		48	0.0001	3.49091e+08	8.54294		0.006042		0.008268		-2.08262
AF744	Naïve	1.1091	1.1528	0.0437		13	0.01	594966	5.77449		23	0.0001	1.05263e+08	8.02228		0.005652		0.007735		-2.11156
AF745	Naïve	1.1047	1.132	0.0273		11	0.01	805861	5.90626		23	0.0001	1.68498e+08	8.22659		0.004783		0.006545		-2.18412
AF746	Naïve	1.1	1.1365	0.0365		184	0.01	10082192	7.00355		168	0.0001	9.20548e+08	8.96405		0.010952		0.014987		-1.82427
AF747	Naïve	1.107	1.1387	0.0317		3	1	1892.74	3.27709		11	0.0001	6.94006e+07	7.84136		2.73e-05		3.73e-05		-4.42805
																C.I.		Corrected C.I.		Log Corrected C.I.
						Cm					Kan					(oafAgtrCwzyB / oafAgtrC)		(C.I. / Inoc C.I.)		(negative means wzyB loses)
Day 4		Empty Tube	Full Tube	g Feces		CFU/50ul	dil	CFU/g	logCFU		CFU/50ul	dil	CFU/g	logCFU
AF737	O4 O12+ vaccine	1.1068	1.1528	0.046		4	0.0001	17391304	7.24033		2	0.0001	8.69565e+06	6.9393		2		2.73684		0.43725
AF738	O4 O12+ vaccine	1.0977	1.1514	0.0537		168	0.0001	626000000	8.79636		288	0.01	1.07263e+07	7.03045		58.3333		79.8246		1.90214
AF739	O4 O12+ vaccine	1.1082	1.1339	0.0257		34	0.0001	265000000	8.42258		0	1	100	2		2645914		3620725		6.5588
AF740	O4 O12+ vaccine	1.1027	1.1321	0.0294		12	0.0001	81632653	7.91186		4	0.01	272109	5.43474		300		410.526		2.61334
AF741	O4 O12+ vaccine	1.1081	1.136	0.0279		22	0.0001	158000000	8.19785		18	0.0001	1.29032e+08	8.1107		1.22222		1.67251		0.22337
AF742	O4 O12+ vaccine	1.0964	1.1247	0.0283		224	0.01	15830389	7.19949		72	0.01	5.08834e+06	6.70658		3.11111		4.25731		0.629135
AF743	Naïve	1.1001	1.1409	0.0408		200	0.0001	980000000	8.9914		58	0.0001	2.84314e+08	8.4538		3.44828		4.71869		0.673822
AF744	Naïve	1.1079	1.14	0.0321		288	0.01	17943925	7.25392		288	0.0001	1794392523	9.25392		0.01		0.013684		-1.86378
AF745	Naïve	1.1053	1.15	0.0447		100	1	44742.7	4.65072		136	0.0001	6.08501e+08	8.78426		7.35e-05		0.000101		-3.99732
AF746	Naïve	1.1001	1.1241	0.024		232	0.01	19333333	7.28631		288	0.0001	2400000000	9.38021		0.008056		0.011023		-1.95768
AF747	Naïve	1.095	1.1295	0.0345		5	1	2898.55	3.46218		13	0.0001	7.53623e+07	7.87715		3.85e-05		5.26e-05		-4.27875
transmit to Naïve mice in panel J
Fig 3B	CI WT vs wzyB after transmission
	Panel J	Naïve mice after transmission from vaccinated mice
	AF738 -> AF792
	AF739 -> AF793
	AF740 -> AF794
	AF741 -> AF795
	AF742 -> AF796															C.I.		Corrected C.I.		Log Corrected C.I.
						Cm					Kan					(oafAgtrCwzyB / oafAgtrC)		(C.I. / C.I. Donor mice day 4)		(negative means wzyB loses)
Day 1		Empty Tube	Full Tube	g Feces		CFU/50ul	dil	CFU/g	logCFU		CFU/50ul	dil	CFU/g	logCFU
AF792	naïve	1.0999	1.1073	0.0074		28	0.0001	757000000	8.87896		36	0.0001	972972973	8.9881		0.777778		0.013333		-1.87506
AF793	naïve	1.1037	1.1411	0.0374		200	0.0001	1070000000	9.02919		31	0.0001	1.65775e+08	8.21952		6.45161		2.44e-06		-5.61291
AF794	naïve	1.1095	1.1272	0.0177		25	0.0001	282000000	8.451		3	0.0001	3.38983e+07	7.53018		8.33333		0.027778		-1.5563
AF795	naïve	1.1026	1.1295	0.0269		64	0.0001	476000000	8.67746		100	0.0001	7.43494e+08	8.87128		0.64		0.523636		-0.28097
AF796	naïve	1.1103	1.1367	0.0264		88	0.0001	667000000	8.82391		152	0.0001	1151515152	9.06127		0.578947		0.18609		-0.73028
																C.I.		Corrected C.I.		Log Corrected C.I.
						Cm					Kan					(oafAgtrCwzyB / oafAgtrC)		(C.I. / C.I. Donor mice day 4)		(negative means wzyB loses)
Day 2		Empty Tube	Full Tube	g Feces		CFU/50ul	dil	CFU/g	logCFU		CFU/50ul	dil	CFU/g	logCFU
AF792	naïve	1.1077	1.1457	0.038		68	0.01	3578947	6.55376		144	0.01	7.57895e+06	6.87961		0.472222		0.008095		-2.09177
AF793	naïve	1.1032	1.1534	0.0502		20	0.01	796813	5.90136		22	0.01	876494	5.94275		0.909091		3.44e-07		-6.46397
AF794	naïve	1.1085	1.1254	0.0169		12	0.0001	142000000	8.15232		44	0.0001	5.2071e+08	8.7166		0.272727		0.000909		-3.04139
AF795	naïve	1.1063	1.1381	0.0318		56	0.01	3522013	6.54679		176	0.0001	1106918239	9.04412		0.003182		0.002603		-2.58447
AF796	naïve	1.1128	1.1422	0.0294		28	0.0001	190000000	8.27984		192	0.0001	1306122449	9.11598		0.145833		0.046875		-1.32906

### Sheet: Fig3C and D Titre calculations
3C. IgA titres (Intestinal lavage dilution giving MFI=1000) against full-length and short O-antigen
		IgA Median Fluorescence Intensity against S.Tm_delta_OafA_delta_GtrC (full length)									4-parameter logistic regression results
dilution	Log10(dilution)	AF393	AF410	AF396	AF413	AF398	AF415	AF399	AF416		dOafA dGtrC	AF393	AF410	AF396	AF413	AF398	AF415	AF399	AF416
1	0	191	67056	127087	72664	73945	100207	63857	79851
4	0.60206	179	44110	119338	58316	63192	88364	81257	46156		Bottom	2.1	2.1	2.1	2.1	2.1	2.1	2.1	2.1
16	1.20412	181	13277	97445	30269	59136	49493	95423	13938		Top	1611	5.026	5.209	5.034	5.017	5.151	4.905	5.271
64	1.80618	208	3705	56512	10418	17527	14430	62971	3335		LogEC50	18.12	1.81	3.458	2.341	2.669	2.445	3.399	1.7
256	2.40824	336	1071	25254	3181	5055	5142	35040	1323		HillSlope	0.2307	-0.6392	-0.4619	-0.5449	-0.5513	-0.5755	-0.8835	-0.5352
1024	3.0103	4203	287	10898	991	2068	1169	10973	381
											Log10 (titre)	4.02358	2.36131	4.30224	2.99086	3.3047	3.10251	3.76759	2.45107
											dilution factor for MFI=1000	10558	229.778	20055.7	979.173	2016.99	1266.23	5855.9	282.536
		IgA Median Fluorescence Intensity against S.Tm_delta_OafA_delta_GtrC_delta_wzyB (short)									4-parameter logistic regression results
dilution	Log10(dilution)	AF393	AF410	AF396	AF413	AF398	AF415	AF399	AF416		wzyB dOafA dGtrC	AF393	AF410	AF396	AF413	AF398	AF415	AF399	AF416
1	0	245	36665	99509	51971	76841	70662	53071	64755		Bottom	2.1	2.1	2.1	2.1	2.1	2.1	2.1	2.1
4	0.60206	329	17527	86834	43803	55728	68476	67526	28728		Top	2.491	4.912	4.994	4.902	5.079	4.98	4.817	5.589
16	1.20412	327	4656	74203	14480	18724	36157	78468	5178		LogEC50	-0.03495	1.391	3.141	1.937	1.676	2.147	2.911	1.117
64	1.80618	238	1345	65896	4394	1980	8526	33605	1345		HillSlope	12.99	-0.6192	-0.7666	-0.6504	-0.7845	-0.7482	-0.9979	-0.5149
256	2.40824	359	400	21000	1047	532	1432	15575	492
1024	3.0103		239	5340	380	298	512	1987	337		Log10 (titre)	#NUM!	1.9195	3.59167	2.43664	2.1395	2.60466	3.21675	2.00822
											dilution factor for MFI=1000	#NUM!	83.0801	3905.43	273.302	137.878	402.404	1647.23	101.911
3D. Median fluorescence intensity, 4-parameter curve-fit and titre calculations
		ES17-041	MFI IgA binding to	O:4[5], 12-0								MFI IgA binding to	O:4, 12-0								MFI IgA binding to	O:4[5], 12-2								MFI IgA binding to	O:4, 12-2
		Lavage dilution	PA-S.Tm_WT				PA-S.Tm_ET					PA-S.Tm_WT				PA-S.Tm_ET					PA-S.Tm_WT				PA-S.Tm_ET					PA-S.Tm_WT				PA-S.Tm_ET
		1	925	846	1254	1944	1180	799	2085	1010		1473	2169	1001	799	2588	1807	3014	1998		1320	1580	1395	1254	2098	1644	1774	2759		3965	4534	4014	3079	5927	5982	5680	5013
		3	787	722	1086	1198	813	911	1891	1064		852	727	287	203	1600	1829	2628	2636		617	852	533	360	1473	1289	1324	2652		3686	3953	2836	2163	4746	4892	7845	4660
		9	438	402	382	287	412	385	881	504		190	114	77.5	47.7	875	444	919	1093		196	278	129	99.7	878	598	816	1308		2035	2734	1680	1487	4014	3929	3608	4253
		27	140	64.7	69	59.4	214	82.6	229	187		36.1	44.5	19.1	20.2	203	95.3	238	374		46.6	55.1	28.6	23.3	306	212	301	558		1403	1634	1117	974	2377	1920	1968	2612
		81	67.7	19.1	23.3	15.9	55.1	19.1	80.6	52		15.9	12.7	11.6	11.6	49.8	22.3	60.3	80.6		16.9	16.9	14.9	11.6	63.5	46.6	82.6	138		927	1038	804	801	1292	1176	1127	1460
		243	20.2	12.7	11.6	9.53	25.4	11.6	27.6	21.2		12.7	10.6	10.6	10.6	16.9	12.7	14.9	18		8.49	9.53	6.35	12.7	24.3	11.6	13.8	31.8		770	813	701	787	927	878	823	1004
		0	2.96614	2.92737	3.0983	3.2887	3.07188	2.90255	3.31911	3.00432		3.1682	3.33626	3.00043	2.90255	3.41296	3.25696	3.47914	3.3006		3.12057	3.19866	3.14457	3.0983	3.32181	3.2159	3.24895	3.44075		3.59824	3.65648	3.60358	3.48841	3.77283	3.77685	3.75435	3.7001
		0.477121	2.89597	2.85854	3.03583	3.07846	2.91009	2.95952	3.27669	3.02694		2.93044	2.86153	2.45788	2.3075	3.20412	3.26221	3.41963	3.42095		2.79029	2.93044	2.72673	2.5563	3.1682	3.11025	3.12189	3.42357		3.56656	3.59693	3.45271	3.33506	3.67633	3.68949	3.89459	3.66839
		0.954243	2.64147	2.60423	2.58206	2.45788	2.6149	2.58546	2.94498	2.70243		2.27875	2.0569	1.8893	1.67852	2.94201	2.64738	2.96332	3.03862		2.29226	2.44404	2.11059	1.9987	2.94349	2.7767	2.91169	3.11661		3.30856	3.4368	3.22531	3.17231	3.60358	3.59428	3.55727	3.6287
		1.43136	2.14613	1.8109	1.83885	1.77379	2.33041	1.91698	2.35984	2.27184		1.55751	1.64836	1.28103	1.30535	2.3075	1.97909	2.37658	2.57287		1.66839	1.74115	1.45637	1.36736	2.48572	2.32634	2.47857	2.74663		3.14706	3.21325	3.04805	2.98856	3.37603	3.2833	3.29403	3.41697
		1.90849	1.83059	1.28103	1.36736	1.2014	1.74115	1.28103	1.90634	1.716		1.2014	1.1038	1.06446	1.06446	1.69723	1.3483	1.78032	1.90634		1.22789	1.22789	1.17319	1.06446	1.80277	1.66839	1.91698	2.13988		2.96708	3.0162	2.90526	2.90363	3.11126	3.07041	3.05192	3.16435
		2.38561	1.30535	1.1038	1.06446	0.979093	1.40483	1.06446	1.44091	1.32634		1.1038	1.02531	1.02531	1.02531	1.22789	1.1038	1.17319	1.25527		0.928908	0.979093	0.802774	1.1038	1.38561	1.06446	1.13988	1.50243		2.88649	2.91009	2.84572	2.89597	2.96708	2.94349	2.9154	3.00173
		Top	3.081	2.992	3.221	3.412	3.171	2.993	3.5	3.122		3.298	3.692	3.245	3.421	3.447	3.373	3.565	3.388		3.206	3.248	3.279	3.376	3.354	3.207	3.207	3.494		3.647	3.676	3.656	3.54	3.764	3.783	3.844	3.709
		Bottom	0.9	0.9	0.9	0.9	0.9	0.9	0.9	0.9		1.01	1.01	1.01	1.01	1.01	1.01	1.01	1.01		1	1	1	1	1	1	1	1		2.9	2.9	2.9	2.9	2.9	2.9	2.9	2.9
		LogIC50	2.098	1.752	1.667	1.471	2.091	1.796	2.059	2.101		1.307	1.019	0.9403	0.69	1.884	1.623	1.884	2.123		1.367	1.464	1.165	0.9819	2.075	1.964	2.151	2.279		1.386	1.601	1.078	1.008	1.886	1.722	1.658	2.088
		HillSlope	-0.6421	-1.01	-0.8785	-0.8971	-0.6063	-1.051	-0.6244	-0.7243		-0.9741	-0.8027	-0.9247	-0.8105	-0.8262	-0.9837	-0.8311	-0.9349		-0.9121	-0.9835	-0.9661	-0.856	-0.7815	-0.9592	-0.9648	-0.7714		-0.9473	-0.9481	-0.9883	-0.9694	-0.9172	-0.9641	-1.064	-0.963
Y=bottom+ 0.3log		Titre	3.33966	2.52053	2.61002	2.43819	3.43945	2.53478	3.47573	3.21467	Titre	2.16748	2.1606	1.83413	1.75618	2.93633	2.49136	2.95808	3.04003	Titre	2.24739	2.2901	2.01307	1.96333	3.14407	2.8014	2.98353	3.39919	Titre	1.56882	1.81246	1.262	1.06407	2.18491	2.02129	1.96981	2.32642
		Titre (dilution factor)	2186.03	331.537	407.401	274.276	2750.74	342.595	2990.41	1639.35	Titre (dilution factor)	147.056	144.744	68.2538	57.0407	863.632	309.996	907.994	1096.56	Titre (dilution factor)	176.762	195.029	103.056	91.9036	1393.39	632.988	962.797	2507.21	Titre (dilution factor)	37.0528	64.9323	18.2808	11.5897	153.076	105.025	93.2844	212.04
		ES18-016 data
			Log10(MFI) IgA binding to	O:4[5], 12-0								Log10(MFI) IgA binding to	O:4, 12-0								Log10(MFI) IgA binding to	O:4[5], 12-2								Log10(MFI) IgA binding to	O:4, 12-2
		Lavage dilution	PA-S.Tm_WT			PA-S.Tm_ET						PA-S.Tm_WT			PA-S.Tm_ET						PA-S.Tm_WT			PA-S.Tm_ET						PA-S.Tm_WT			PA-S.Tm_ET
		1	4.74371	4.8501	4.81719	4.71849	4.53108	4.76893	4.72178			4.35158	4.33736	4.14727	4.27286	4.403	4.76126	4.68889			4.73604	4.79964	4.51685	4.64066	4.70204	4.66258	4.75139			4.57601	4.41285	4.5026	4.63189	4.28925	4.38112	4.69766
		3	4.3308	4.76565	4.53218	4.53437	4.47085	4.70095	4.68998			3.51202	3.91429	3.79288	3.95995	4.07313	4.27724	4.45005			4.75797	4.86985	4.02739	4.51685	4.51247	4.5508	4.64175			4.23244	4.23134	3.96539	4.44787	3.94037	3.88717	4.53985
		9	3.7561	4.45991	4.31001	lost	3.82969	4.40846	4.50699			2.79449	3.1486	3.35965	3.60195	3.66436	4.04481	4.15709			3.52802	4.32642	4.07207	4.08515	3.98932	3.9567	4.37345			3.51943	3.7464	3.08743	4.12985	3.11126	3.06595	4.02849
		27	3.1685	4.00779	3.9154	3.01157	3.73127	3.37985	4.1975			2.36922	2.62941	2.81954	3.13735	3.0607	3.60195	3.78965			2.90255	3.95236	3.59769	3.7561	3.61278	3.73127	4.0786			2.4183	2.76343	2.58771	3.19673	2.83506	2.43775	3.31218
		81	2.65128	3.51943	3.43838	2.8651	3.13609	3.38934	3.67413			2.09691	2.21219	2.38739	2.64738	2.66839	3.08458	3.24279			2.52892	3.5088	3.18298	3.31744	3.13925	3.33325	3.71508			2.37291	2.63448	2.943	2.88762	2.95134	2.36173	3.08849
		243	2.23045	2.94498	2.8169	2.61278	2.60423	2.85854	3.05652			1.96848	2.05308	2.10721	2.29666	2.32634	2.67394	2.76864			2.20952	2.94101	2.62118	2.81624	2.72181	2.935	3.17173			2.21484	2.22011	2.42814	2.64247	2.41996	2.18184	2.61066
			PA-S.Tm_WT			PA-S.Tm_ET						PA-S.Tm_WT			PA-S.Tm_ET						PA-S.Tm_WT			PA-S.Tm_ET						PA-S.Tm_WT			PA-S.Tm_ET
			857	858	859	860	861	862	863			857	858	859	860	861	862	863			857	858	859	860	861	862	863			857	858	859	860	861	862	863
		Bottom	1.7	1.7	1.7	1.7	1.7	1.7	1.7		Bottom	1.9	1.9	1.9	1.9	1.9	1.9	1.9		Bottom	1.9	1.9	1.9	1.9	1.9	1.9	1.9		Bottom	2.1	2.1	2.1	2.1	2.1	2.1	2.1
		Top	5.361	5.059	4.961	6.567	4.81	5.431	4.802		Top	5.938	4.826	4.425	4.532	4.816	5.212	4.881		Top	5.281	5.095	4.536	4.936	5.209	5.374	4.91		Top	4.637	4.591	15	4.976	11	4.778	5.164
		LogEC50	1.142	2.014	1.959	0.6285	1.774	1.609	2.237		LogEC50	0.2463	0.8424	1.116	1.332	1.202	1.425	1.776		LogEC50	1.038	1.879	1.821	1.769	1.473	1.506	2.175		LogEC50	0.992	1.167	-1.593	1.324	-1.346	0.7335	1.287
		HillSlope	-0.6072	-0.6209	-0.609	-0.4052	-0.5864	-0.4713	-0.7627		HillSlope	-0.765	-0.8522	-0.789	-0.6925	-0.653	-0.5161	-0.6218		HillSlope	-0.8499	-0.6099	-0.6735	-0.5634	-0.523	-0.4137	-0.5734		HillSlope	-1.512	-1.057	-0.3975	-0.7258	-0.3519	-1.067	-0.6335
Y=bottom+ 0.3log	Titre	log10_dilution	2.87017	3.63819	3.5917	3.54684	3.43086	3.85449	3.50925		log10_dilution	1.67835	1.94798	2.21893	2.61808	2.6423	3.36597	3.30571		log10_dilution	2.22822	3.49324	3.14446	3.47293	3.38753	3.9824	3.84198		log10_dilution	1.56908	1.98395	2.49065	2.61061	2.79545	1.57613	2.80936
		Dilution	741.607	4346.98	3905.75	3522.38	2696.89	7153.03	3230.37			47.6815	88.7111	165.549	415.026	438.835	2322.57	2021.68			169.131	3113.46	1394.64	2971.2	2440.81	9602.79	6949.97			37.0749	96.3729	309.49	407.957	624.385	37.682	644.707

### Sheet: 3F O5 MFI Raw data
Fig 3F raw data: O:5 median fluorescence intensity on O:12-0-positive S.Tm clones picked from plated mouse feces at the indicated day post-challenge infection
Experiment ID: ES18-007
day 3	rabbit-anti-O:5: BV421-anti-Rabbit MFI
	Threshold set to Log10(MFI)=4.0												Vaccine	Fraction
AE264	4.23014	4.15776	4.29656	4.32978	4.27843	4.27843	4.4825	4.47645	4.20599	4.35698	4.21053	4.45225	PBS	0
AE265	4.23917	4.29656	4.25428	4.47947	4.31014	4.27843	4.16982	4.38268	4.52943	4.3041	4.36001	4.41746	PBS	0
AE266	4.05687	3.92474	4.18036	4.34488	4.17886	4.18489	4.17432	4.39629	4.18036	4.36303	4.17284	4.27089	PBS	0.0833333
AE268	3.95472	3.93526	4.31165	4.06592	4.06592	4.18036	4.13062	4.09601	4.15473	4.10503	4.11106	4.4114	PA-STm-GtrC	0.166667
AE269	4.00428	4.19543	4.08095	4.08696	4.08998	4.05538	4.13966	4.00877	4.26937	4.06592	4.03583	4.1442	PA-STm-GtrC	0
AE270	3.96974	4.4099	4.15174	4.10202	4.12008	4.13818	4.2407	4.22108	4.14569	4.18789	4.25276	4.11106	PA-STm-GtrC	0.0833333
AE271	3.90977	4.03133	4.26031	4.11707	4.05239	4.12762	4.12762	4.12914	4.16679	4.05538	4.08095	4.0599	PA-STm-GtrC	0.0833333
AE272	3.90526	4.18941	4.00877	4.0133	4.16982	4.08397	4.31165	4.1186	4.08246	3.99524	4.03431	4.08547	PA-STm-ET	0.166667
AE275	3.82295	3.81697	3.96374	3.87233	3.95622	4.09149	4.3721	4.40536	4.38117	4.02379	3.80353	3.72156	PA-STm-ET	0.583333
AE276	3.76923	4.04183	3.99224	4.1246	3.96675	4.25578	3.96525	3.7439	4.2407	4.07795	4.11106	4.05088	PA-STm-ET	0.416667
ES273 and 274 omited as insufficient colonies were obtain from cecum content for analysis
ES18-016	rabbit-anti-O:5: BV421-anti-Rabbit MFI
day 4	Threshold set to Log10(MFI)=4.3												Vaccine	Fraction
AE854	4.54822	4.62467	4.64252	4.63727	4.71515	4.72254	4.70883	4.62992					PBS	0
AE855	4.56285	4.53987	4.66881	4.7352	4.74786	4.75526	4.73308	4.73203					PBS	0
AE856	4.62571	4.72886	4.79438	4.91634	4.80073	4.80814	4.86749	4.81025					PBS	0
AE857	4.66565	4.61837	4.72781	4.79332	4.87174	4.81873	4.86749	4.80179					PA-STm-GtrC	0
AE858	4.58483	4.67407	4.71937	4.82826	4.77322	4.81767	4.82932	4.72886					PA-STm-GtrC	0
AE859	4.56599	4.63411	4.69934	4.78697	4.74681	4.7764	4.66986	4.75526					PA-STm-GtrC	0
AE860	3.93646	4.04218	4.11471	4.24381	4.8378	4.76054	4.65934	4.75526					PA-STm-ET	0.5
AE861	4.50962	4.01456	4.11571	4.68564	4.78274	4.69828	4.66249	5.41759					PA-STm-ET	0.25
AE862	4.43688	4.52421	4.57018	4.65198	4.76899	4.73414	4.58902	4.67301					PA-STm-ET	0
AE863	4.47423	3.87674	4.50857	4.05108	4.75209	4.69407	4.63832	4.62467					PA-STm-ET	0.25
Experiment ID: ES19-041	rabbit-anti-O:5: BV421-anti-Rabbit MFI
day 3	Threshold set to Log10(MFI)=4.0												Vaccine	Fraction
147A	4.1502	4.49915	4.24522	4.51731	4.44317	4.06288	4.04786	4.26635	4.13818	4.17432	4.22559	3.60433	PBS	0.0833333
148A	4.26183	4.59455	4.4462	4.41746	4.1246	4.43561	4.32073	4.24522	4.3721	4.5052	4.13363	4.65211	PBS	0
149A	4.2905	4.4099	4.57939	4.53398	4.35245	4.08095	4.0133	4.39025	4.23014	4.48554	4.82037	4.3328	PBS	0
151A	4.21506	4.46737	4.5143	4.24219	4.06438	4.30561	4.34339	4.21806	4.29354	4.41746	4.81279	4.4477	PBS	0
154A	4.12914	4.44166	4.37511	4.14267	4.1246	3.98327	4.22409	4.0223	4.06438	4.01628	4.33582	4.19846	PA-STm-GtrC	0.0833333
155A	4.36152	4.47947	3.94876	4.14569	4.05839	3.90374	4.01778	4.24672	4.13062	4.13062	4.22712	3.88127	PA-STm-GtrC	0.25
158A	3.94876	4.14569	4.05839	3.90374	4.01778	4.24672	4.13062	4.13062	4.22712	3.88127	4.19243	4.55365	PA-STm-ET	0.25
159A	4.20599	4.18941	4.16679	3.94121	4.0103	4.03735	3.95923	3.83046	4.04336	4.32677	4.00728	4.2724	PA-STm-ET	0.25
160A	4.24219	4.36152	4.49613	4.34943	4.42501	4.10202	4.13966	4.07642	4.13062	4.10503	3.95775	3.729	PA-STm-ET	0.166667
161A	4.34943	4.4099	4.09902	4.09601	4.37663	4.32677	4.05538	4.14569	4.12159	4.31467	4.23467	4.20901	PA-STm-ET	0
162A	4.15927	4.46586	4.08246	4.38872	4.31618	3.95775	3.92174	3.95775	4.15324	3.99224	4.55517	4.28901	PA-STm-ET+wzyB	0.33
163A	3.96374	4.03583	4.28901	4.02082	3.99677	4.31014	3.99074	4.4114	4.10202	4.00277	4.15625	4.12159	PA-STm-ET+wzyB	0.25
164A	3.99374	4.07943	3.99224	4.10353	4.10503	4.0223	4.11408	3.96223	4.09601	4.03735	3.85884	4.21354	PA-STm-ET+wzyB	0.33
165A	4.01477	4.2075	4.34792	4.09902	4.33431	4.29354	3.95472	4.00277	4.06438	4.17432	4.03431	4.51731	PA-STm-ET+wzyB	0.0833333
153A-omitted (PA-STm-GtrC vaccinated): O5-negative clones due to loss of OafA (cannot score on O:5 staining!)
152A - omitted: No growth of clones
Experiment ID: SA20_004, SA20_009, day 9 post-infection
													Vaccine	Fraction
618A	4.39419	4.50512	4.6827	4.34506	3.75511	4.42747	4.40686	4.47343	4.55268	4.60817	4.55744	4.56853	PA-STm-ET	0.0833333
619A	4.55268	4.52415	4.22626	4.16292	4.82701	4.34031	4.76833	3.41847	4.50355	4.69697	4.66684	4.6383	PA-STm-ET	0.0833333
620A	4.37676	4.49244	4.27061	4.35141	4.49403	4.59866	4.67	4.71917	4.75089	4.67318	4.65415	4.75247	PA-STm-ET	0
621A	4.35616	4.54317	4.16926	4.68587									PA-STm-ET	0
622A	4.89363	4.72868	4.79371	4.71441									PA-STm-ET	0
623A	4.65098	4.58915	3.83721	4.6716									PA-STm-ET	0.25
624A	4.38785	4.48927	4.39893	4.39576									PA-STm-ET	0
613A	4.55586	4.50671	4.39735	4.3324	4.4655	4.47818	4.4338	4.62561	4.62244	4.40844	4.42113	4.4766	PBS	0
614A	4.35774	4.40369	4.32447	4.57012	4.63988	4.28169	4.16292	4.46232	4.25003	4.66366	4.31654	4.45758	PBS	0
615A	4.06796	4.21677	4.28012	4.48927	4.35457	4.27379	4.47183	4.59707	4.57646	4.40686	4.45281	4.54158	PBS	0
