## Supplementary material for "A rationally designed oral vaccine induces Immunoglobulin A in the murine gut that directs the evolution of attenuated *Salmonella* variants": numerical source data Fig. 4

### Sheet: Figure 4 plotted data
Panel 4A.	Log10 CFU/g feces
		O:4, 12-0, Long	O:4, 12-0, single repeat
	Challenge strain	S.Tm_OafA_GtrC	S.Tm_OafA_GtrC_wzyB
		9.25478	8.54679
		9.00386	9.30678
		9.36523	8.80068
		9.72147	8.63202
			8.88119
			8.86089
		9.17609
		9.45102	9.07093
			8.71745
		9.57995	8.7966
		9.98503	9.05622
		9.4077	8.92412
			8.78973
			8.88278
			9.2973
Panel 4B.	Log10 CFU/MLN
		O:4, 12-0, Long	O:4, 12-0, single repeat
	Challenge strain	S.Tm_OafA_GtrC	S.Tm_OafA_GtrC_wzyB
		2.91381	1.90309
		3.35793	2.47712
		3.17026	2.38021
		3	3.15229
			2.41497
		2.96379	2.60206
		3.25527
			3.21484
		3.79379	1.30103
		3.90956
		3.80482	2.57978
			2.14613
			2.34242
			2.07918
			2.07918
			2.14613
Panel 4C.	LCN2 (ng/g feces)
		O:4, 12-0, Long	O:4, 12-0, single repeat
	Challenge strain	S.Tm_OafA_GtrC	S.Tm_OafA_GtrC_wzyB
		26.5675
		219.571
		9.35269
		234.237
		152.215
		1.70857
			1007.64
			402.709
			11697.6
			7652.33
			24.9596
			1395.8
		2.95776
		0.451621
		2.18074
		1.46074
		4.70862
		2.26733
		1.96622
		2.21072
			303.901
			1553.66
			365.671

### Sheet: Fig4A, B, E, G raw counts
Fig 4A and B	Single infections in C57/BL6 mice
TV0002				CFU	Dilution	CFU/50ul	Mice
Inoc.	SB300 oafA gtrC::cat			1360	100000	136000000	AA014-17
	SB300 oafA gtrC wzyB::cat			1048	100000	104800000	AA008-013
Feces D1	Empty Tube	Full Tube	Dilution	CFU	CFU/g	log CFU/g
AA008	1.101	1.1328	10000	56	3.52201e+08	8.54679
AA009	1.0948	1.1323	10000	380	2026666667	9.30678
AA010	1.0913	1.1201	10000	91	6.31944e+08	8.80068
AA011	1.0957	1.1335	10000	81	4.28571e+08	8.63202
AA012	1.0907	1.1212	10000	116	7.60656e+08	8.88119
AA013	1.0986	1.1256	10000	98	7.25926e+08	8.86089
AA014	1.0937	1.1422	10000	436	1797938144	9.25477
AA015	1.086	1.1084	10000	113	1008928571	9.00386
AA016	1.0905	1.1495	10000	684	2318644068	9.36523
AA017	1.0957	1.1352	10000	1040	5265822785	9.72147
MLN	Dilution	CFU	CFU/mLN	log CFU/mLN
AA008	1	4	80	1.90309
AA009	1	15	300	2.47712
AA010	1	12	240	2.38021
AA011	1	71	1420	3.15229
AA012	1	13	260	2.41497
AA013	1	20	400	2.60206
AA014	1	41	820	2.91381
AA015	1	114	2280	3.35793
AA016	1	74	1480	3.17026
AA017	1	50	1000	3
TV0003				CFU	Dilution	CFU/50ul	Mice
Inoc.	SB300 oafA gtrC::cat			648	100000	64800000	AA029-30-31
	SB300 oafA gtrC wzyB::cat			490	100000	49000000	AA023-24-25
	AE860.3 (wzyB)			326	100000	32600000	AA021-022-26-27-28
	AE862.5			424	100000	42400000	AA019-20
Feces D1	Empty Tube	Full Tube	Dilution	CFU	CFU/g	log CFU/g
AA019	1.0962	1.1142	10000	135	1500000000	9.17609
AA020	1.0917	1.1157	10000	339	2825000000	9.45102
AA021	1.0954	1.1326	10000	219	1177419355	9.07093
AA022	1.0935	1.1349	10000	108	5.21739e+08	8.71745
AA023	1.0951	1.1136	10000	57	6.16216e+08	8.78973
AA024	1.1015	1.1387	10000	142	7.63441e+08	8.88278
AA025	1.091	1.1261	10000	348	1982905983	9.2973
AA026	1.0901	1.1262	10000	113	6.26039e+08	8.7966
AA027	1.0882	1.1128	10000	140	1138211382	9.05622
AA028	1.099	1.1514	10000	220	8.39695e+08	8.92412
AA029	1.0937	1.136	10000	804	3801418440	9.57995
AA030	1.097	1.1153	10000	884	9661202186	9.98503
AA031	1.0974	1.1326	10000	450	2556818182	9.4077
MLN	Dilution	CFU	CFU/mLN	log CFU/mLN
AA019	1	46	920	2.96379
AA020	1	90	1800	3.25527
AA021	1	82	1640	3.21484
AA022	1	1	20	1.30103	no cfu, det. lim.
AA023	1	19	380	2.57978
AA024	1	7	140	2.14613
AA025	1	11	220	2.34242
AA026	1	6	120	2.07918
AA027	1	6	120	2.07918
AA028	1	7	140	2.14613
AA029	1	311	6220	3.79379
AA030	1	406	8120	3.90956
AA031	1	319	6380	3.80482
Fig 4E and G	Plaques counts
Fig 4E	Total PFU/plate
	short O ag	long O Ag
	419	45
	314	27
	431	49
Fig 4G	PFU/ml (log10)
	long O Ag	short O ag
	8.54407	10
	8.47712	10.1761
	8.65321	10
