## Supplementary Table 1-4 for "A rationally designed oral vaccine induces Immunoglobulin A in the murine gut that directs the evolution of attenuated *Salmonella* variants"

### Sheet: Table S1 - Strains and plasmids
Table S1
Strains	Background	Number	Relevant genotype	Resistance*	Reference
S.Tmwt	SL1344		Wild Type strain SB300	Sm	Hoiseth 1981 (50)
S.TmΔsseD	SB300	M556	sseD::aphT	Sm, Kan	Hapfelmeier 2005 (69)
S.TmΔoafA	SB300	Z1601	ΔoafA Tag1::aphT	Sm, Kan	This work
S.TmΔgtrC	SB300	Z2313	gtrC(a)::cat	Sm, Cm	This work
S.TmΔgtrA	SB300	Z2314	gtrA(a)::cat	Sm, Cm	This work
S.TmΔoafA ΔgtrC	SB300	Z5094	ΔoafA gtrC(a)::cat	Sm, Cm	This work
S.TmΔoafA ΔgtrC kan	SB300	Z5142	ΔoafA gtrC(a)lpfED::aphT	Sm, Kan	This work
S.TmΔoafA ΔgtrC ΔwzyB	SB300	Z5098	ΔoafA gtrC(a) wzyB::cat	Sm, Cm	This work
S.TmΔoafA GFP	SB300	M3189	ΔoafA pM965		This work
S.TmΔoafA ΔGT GFP	SB300	M3194a	ΔoafA ΔgtrB(a) ΔgtrB(b) ΔSTM0712-0723 Δwca-wza pM965	Sm, Amp	This work
S.TmgtrABC-lacZ	ST4/74	Z5114	gtrABC(a)-lacZ		Broadbent 2010 (4)
S.TmgtrABC-lacZ OFF	ST4/74	Z5115	gtrABC(a)-lacZ; 3rd GTAC->GATA; 4th GATC->GATT		Broadbent 2010 (4)
S.TmΔoafA ΔgtrC pgtrABC	SB300	Z5101	ΔoafA gtrC(a)::cat pgtrABC	Sm, Cm, Amp	This work
S.TmGFP	SB300	MSBZ0036	Wild-Type strain SB300 pM965	Sm, Amp	This work
S. Enteritidis	SE125109	M1512	invC::aphT		Suar 2006 (71)
S. Gallinarum	SARB21	SARB21	Wild type		Suar 2006 (71)
S. Limete	SARB47	SARB47	Wild type		Suar 2006 (71)
S. Anatum	SARB2	SARB21	Wild type		Suar 2006 (71)
S. Senftenberg	SARB59	SARB59	Wild type		Suar 2006 (71)
S.TmΔinvGΔssaV	SL1344	M2702	ΔinvG ΔssaV		Maier 2013 (70)
S.TmΔaroA ΔgtrC	χ3625	MDBZ0450	ΔaroA ΔgtrC(a)	Sm	This work
S.TmΔaroA ΔoafA ΔgtrC	χ3625	MDBZ0451	ΔaroA ΔoafA ΔgtrC(a)	Sm	This work
Evolved clones
Evolved clone 1 O:5,12Bimodal	S.TmΔsseD	Z5408	sseD::aphT; clone R421B	Sm, Kan	This work
Evolved clone 2 O:4,12Bimodal	S.TmΔsseD	Z5409	sseD::aphT; clone R423B	Sm, Kan	This work
Evolved clone 3 O:5,12Bimodal	S.TmΔsseD	Z5410	sseD::aphT; clone R430B	Sm, Kan	This work
Evoltrap evolved clones	S.Tmwt	MDBZ0452 to MDBZ0461	cf. Table S4	Sm	This work
Plasmids	Backbone		Relevant genotype	Resistance*	Reference
pM965	pSC101		PrpsM-gfp	Amp	Stecher 2004 (45)
pgtrABC	pM965		PrpsM-gtrABC(a)	Amp	This work
pKD46				Amp	Datsenko 2000 (43)
pCP20				Amp, Cm	Datsenko 2000 (43)
pKD3				Cm	Datsenko 2000 43)
pM975	pSC101		PssaH-gfp	Amp	Hapfelmeier 2005 (31)
* Relevant resistances only: Sm = ≥50 µg/ml streptomycin; Cm = ≥6 µg/ml chloramphenicol; Kan = ≥50 µg/ml kanamycin; Amp = ≥100 µg/ml ampicillin.

### Sheet: Table S2 - Primers
Table S2
Primer name	Sequence	Purpose	Reference
oafA_Seq_up	CCGCCATAGTTACGTTTTG	Sequencing oafA	This work
oafA_Seq_dw	AAGCTATACACATAAAATAATTTGC		This work
oafA_IntSeq1_up	AGTACTTGATTTTTATATTGCAAG		This work
oafA_IntSeq2_up	GAGGTTTATGGGATAGTCC		This work
oafA_IntSeq3_up	GCCTGATATTTGCTTCCTC		This work
oafA_IntSeq4_up	CCGTAATCTGAGAGATAATGA		This work
Del_oafA_up	AATTATAGGTAAAAAATGATCTACAAGAAATTCAGACTCGTGTGTAGGCTGGAGCTGCTTC	In frame deletion oafA	This work
Del_oafA_dw	GGCAAGCCCCTCTGTTTATTTTGAAATCTGCTTTTTCACTCATATGAATATCCTCCTTAG		This work
Ver_oafA_up	ATGTAGTTGATGTAACAGGTC	Deletion verification oafA	This work
Ver_oafA_dw	ATGCCCCATCAGAAAAGCT		This work
Ver_STM0558_up	ATTGGTGTGATAAATCCTATTG	Deletion verification gtrC(a)	This work
Ver_STM0558_dw	GCTATCAGCCTGATATGCG		This work
Ver_STM4205_up	GTAATCATCAGAGTGAATAGG	Deletion verification gtrC(b)	This work
Ver_STM4205_dw	CGCAATTAGCCTTATTTGCG		This work
Del_wca_wza_up	TAAAAATAGCGGTACTTACCCTCCCCGCTTCGGCAGCGAATGTGTAGGCTGGAGCTGCTTC	Deletion cluster wca-wza	This work
Del_wca_wza_dw	AGTGATAAATAATCAATGATGAAATCCAAAATGAAATTGACATATGAATATCCTCCTTAG		This work
Ver_wca_wza_up	CCATAACATTAAGTATGAACAACT	Verification deletion cluster wca-wza	This work
Ver_wca_wza_dw	AAGCCGCTATTTAAATTGCACA		This work
Del_0712-23_up	TGATGGATTTGTTTTGTGAAAAGAAAATATCTTACGCAAGTGTGTAGGCTGGAGCTGCTTC	Deletion cluster SaltsV1_0712 to SaltsV1_0723	This work
Del_0712-23_dw	GGAATTAAATGACGCTTAGTTATATTTTGCCCAAAATTTTCATATGAATATCCTCCTTAG		This work
Ver_0712-23_up	ATTAAACTCATCTGATCAGTGAT	Verification deletion cluster SaltsV1_0712 to SaltsV1_0723	This work
Ver_0712-23_dw	GGCGAGCGCCCAATAAT		This work
Del_0559_up	CGACTAACGAGATTTTCATTTCGCATCCCTAAAGACAATGTGTGTAGGCTGGAGCTGCTTC	In frame deletion gtrA(a)	This work
Del_0559_dw	CCGCTGATTTTCATAATGTTGAAGTTATTCGCTAAGTACACATATGAATATCCTCCTTAG		This work
Ver_0559_up	TAGAAAATAGGTATCGTGGCT	Verification deletion gtrA(a)	This work
Ver_0559_dw	GTAGTGCTACACTCCAGAC		This work
Del_gtrC_up	ATAATTAAGAATGAGAAGAAAAATGGTTAACAATAGATTATGTGTAGGCTGGAGCTGCTTC	In frame deletion gtrC(a)	This work
Del_gtrC_dw	TACATGAATGTTATTTAATTATTTCCGTAATATTCTCATTCATATGAATATCCTCCTTAG		This work
Ver_gtrC_up	CGCCCGTTACCCATTGG	Verification deletion gtrC(a)	This work
Ver_gtrC_dw	TTGATAGGAATAGGTATTCTTGG		This work
Del_wzyB_up	TTCTAAAGGCTCTATATGCTTATAATTTCATACATTGCATTATGCTGTGCAGGCTGGAGCTGCTTC	In frame deletion wzyB	This work
Del_wzyB_dw	TTGCCGCCGTATAACTTATTTATTGTTTCTTAGTAAAACGAATCTCATATGAATATCCTCCTTAG		This work
Ver_wzyB_up	CCAACAAGCTTTACAGGAAC	Verification deletion wzyB	This work
Ver_wzyB_dw	GATTCAGAATATCTTGCCAGA		This work
PstI_Gtr57.59_up	ATCGTACTGCAGATGTTGAAGTTATTCGCTAAGTA	Cloning gtrABC(a)	This work
EcoRV_Gtr57.59_dw	GTAATCGATATCGGCGGGGAACATTAATTATAC		This work
SeqInt1_gtrABC	CATACATCCTCTATTACTCATC	Sequencing PrpsM-gtrABC(a)	This work
SeqInt2_gtrABC	ATCTCTTGTAGTTGTATTAATTTCT		This work
SeqInt3_gtrABC	TAATTAAGAATGAGAAGAAAAATGGT		This work
SeqInt4_gtrABC	GGTGCTGGCTAAGCGC		This work
SeqInt5_gtrABC	CAGCTGTCTTACGCTTCAT		This work
SeqInt6_gtrABC	ATCAGCCTGATATGCGGATT		This work

### Sheet: Table S3 - mutations in clones
Table S3	Ancestor	Evolved (Chronic infection, day 36)
Clone name	Ancestor M556	R423A	R421B	R423B	R430B
Staining with O:5 antisera	Positive	Negative	Positive	Negative	Positive
Staining with O:12-0 antibody	Positive	Positive	Bimodal	Bimodal	Bimodal
Serotype	O4[5]:12-0	O:4,12-0	O:4[5],12 [12-2]	O:4,12 [12-2]	O:4[5],12 [12-2]
Designation in Fig. 2D,F,G			Evolved clone 1	Evolved clone 2	Evolved clone 3
						Reference	Allele	Region	Function
					13832..13843 (43)	GGCGGCGGATTT	-	dnaJ	Chaperone protein DnaJ
	635606 (98)	635606 (97)	635606 (99)	635606 (100)	635606 (100)	T	A	STM0576	Putative PTS system mannose-specific enzyme IIAB
	1756092 (100)	1756092 (98)	1756092 (100)	1756092 (95)	1756092 (98)	G	A	yciT	Putative regulatory protein
		2330274..2330280 (100)		2330274..2330280 (76)		ATTTTAT	-	oafA	O-Antigen acetylase
				2388693..2388694 (100)		TG	C	Deletion glpA	sn-Glycerol-3-phosphate dehydrogenase subunit A
				2388696 (100)		C	A
				2388699 (100)		A	T
	2411272 (100)	2411272 (99)	2411272 (99)	2411272 (100)	2411272 (100)	T	C	menC	o-Succinylbenzoate synthase
	2433677 (100)	2433677 (99)	2433677 (100)	2433677 (100)	2433677 (100)	T	G	nuoF	NADH-quinone oxidoreductase subunit F
		2728584..2728589 (64)				GCAAGG	-	intergenic	Prophage Gifsy-1
					3035159 (100)	C	T	hilC	Transcriptional regulator HilC
					4810867 (98)	A	G	tsr	Methyl-accepting chemotaxis protein I
		4810885 (98)		4810885 (98)		G	A
			4905774 (22)			T	G	creD	Conserved exported protein of unknown function

### Sheet: Table S4A - Evolution exp
Table S4
Number of mice where O5-negative clones arise
n of Vaccinated mice	n of mice with O5-neg clones	Experiment	Vaccine	Genotype of challenge strain	Analysis timepoint	Clones per mouse analysed by cytometry	Clones per mouse analysed by resequencing
2	1	ES16-012	PA-STm_WT	S.TmWT (SB300)	day 4 post-challenge	4 to 8	2
5	1	KM16-010	PA-STm_WT	S.TmWT (SB300)	day 8 post-challenge	8	1
5	1	ES16-027	PA-STm_WT	S.TmWT (SB300)	day 4 post-challenge	Cecal enrichments	0
4	1	ES17-041	PA-STm_WT	S.TmWT (SB300)	day 4 post-challenge	Cecal enrichments	0
4	1	ES17-042	PA-STm_WT	S.TmWT (SB300)	day 4 post-challenge	Cecal enrichments	0
4	0	ES18-007	PA-STm_deltaGtrC	S.TmWT (SB300)	day 3 post-challenge	12	0
3	0	ES18-016	PA-STm_deltaGtrC	S.TmWT (SB300)	day 3 post-challenge	Cecal enrichments	0
3	1	ES19-041	PA-STm_deltaGtrC	S.TmWT (SB300)	day 3 post-challenge	Cecal enrichments	0
5	2	ES20-009	PA-STm_deltaGtrC	S.TmWT (SB300)	day 9 post-challenge	6	0
35	8	Total
Number of mice where short O-antigen clones arise
n of Vaccinated mice	n of mice with low antisera staining	Experiment	Vaccine	Genotype of challenge strain	Analysis timepoint	Type of analysis	Clones per mouse analysed by resequencing
4	3	ES18-016	PA-STm_ET	S.TmWT (SB300)	d3, d7	flow cytometry, resequencing, gel electrophoresis	3
3	3	ES18-007	PA-STm_ET	S.TmWT (SB300)	d3	flow cytometry	0
4	3	ES19-041	PA-STm_ET	S.TmWT (SB300)	d3	flow cytometry	0
7	3	SA20-004	PA-STm_ET	S.TmWT (SB300)	d9	flow cytometry, gel electrophoresis, PCR	0
18	12	total
Strains analysed for oafA and gtrABC changes
Strain ID	Strain name	Experiment source	Salmonella strain	mouse genotype	PA-STm vaccinated?	day of infection	Surface phenotype	7bp deletion detected
	Y369A	KM16-010	M2702	C57BL/6 EPIC	Yes	4	O5 negative, O12-positive	Yes
	R420A	TV2966, ES14-035-36	M556	IgA+/- LCM	No	36	O5 negative, O12-positive	Yes
	R423A	TV2966, ES14-035-36	M556	IgA+/- LCM	No	36	O5 negative, O12-positive	Yes
Z5409	R423B	TV2966, ES14-035-36	M556	IgA+/- LCM	No	36	O5 negative, O12-dim	Yes
Z5408	R421B	TV2966, ES14-035-36	M556	IgA+/- LCM	No	36	O5 positive, O12-dim	No
Z5410	R430B	TV2966, ES14-035-36	M556	IgA+/- LCM	No	36	O5 positive, O12-dim	No
	R416	TV2966, ES14-035-36	M556	JH-/- EPIC	No	40	O5 positive, O12 positive	No
	R417	TV2966, ES14-035-36	M556	JH-/- EPIC	No	40	O5 positive, O12 positive	No
	R418	TV2966, ES14-035-36	M556	JH-/- EPIC	No	40	O5 positive, O12 positive	No
	R419A	TV2966, ES14-035-36	M556	JH-/- EPIC	No	40	O5 positive, O12 positive	No
	R424A	TV2966, ES14-035-36	M556	IgA+/- LCM	No	36	O5 negative, O12-dim	Yes
	R424B	TV2966, ES14-035-36	M556	IgA+/- LCM	No	36	O5 negative, O12-dim	Yes
	R425A	TV2966, ES14-035-36	M556	IgA+/- LCM	No	36	O5 negative, O12-dim	Yes
	R425B	TV2966, ES14-035-36	M556	IgA+/- LCM	No	36	O5 negative, O12-positive	Yes
Strains analysed for short O-antigen phenotype
Strain ID	Mouse	Clone #	Experiment source	Salmonella strain	Vaccine	day of infection	O5 staining	wzyB locus	ID
MDBZ0456	AE860	3	ES18-016	SB300	PA-STm_ET	7	dim	Deleted	AE860 3
MDBZ0457	AE860	4	ES18-016	SB300	PA-STm_ET	7	dim	Deleted	AE860 4
MDBZ0458	AE860	11	ES18-016	SB300	PA-STm_ET	7	dim	Deleted	AE860 11
MDBZ0459	AE862	5	ES18-016	SB300	PA-STm_ET	7	+	Intact	AE862 5
MDBZ0460	AE862	6	ES18-016	SB300	PA-STm_ET	7	dim	Deleted	AE862 6
MDBZ0461	AE862	7	ES18-016	SB300	PA-STm_ET	7	dim	Deleted	AE862 7
MDBZ0452	AE854	1	ES18-016	SB300	PBS	7	+	Intact	AE854
MDBZ0453	AE855	1	ES18-016	SB300	PBS	7	+	Intact	AE855
MDBZ0454	AE856	1	ES18-016	SB300	PA-STm	7	+	Intact	AE856
MDBZ0455	AE857	1	ES18-016	SB300	PA-STm	7	+	Intact	AE857

### Sheet: Table S4B - percent O5neg d3
O:5-negative clone frequency in individual mice infected with S.Tmwt after mock vaccination (Naive) or vaccination with PA-STm_WT or PA-STm_GtrC (Vaccinated)
Experiment number	day of analysis	Naive mice					vaccinated mice
ES16-012	d3						100	0
ES16-027	d3	0	0	0	0	0	0	0	0	0	40
ES17-041	d3	0	0	0	0		13	0	0	0
ES17-042	d3	0	0				15	3	0	0
ES18-007	d3	0	0	0	0	0	0	0	0	0
ES18-016	d3	0	0	0			0	0	0
ES19-041	d3	0	0	0	0	0	100	0	0
KM16-010	d3	0	0	0	0	0	50	0	0	0	0
ES20-009	d9	0	0	0	0		100	100	0	0	0

### Sheet: Table S4C resequenced clones
Strains analysed for oafA and gtrABC changes
Strain ID	Strain name	Experiment source	Salmonella strain	mouse genotype	PA-STm vaccinated?	day of infection	Surface phenotype	7bp deletion detected
	Y369A	KM16-010	M2702	C57BL/6 EPIC	Yes	4	O5 negative, O12-positive	Yes
	R420A	TV2966, ES14-035-36	M556	IgA+/- LCM	No	36	O5 negative, O12-positive	Yes
	R423A	TV2966, ES14-035-36	M556	IgA+/- LCM	No	36	O5 negative, O12-positive	Yes
Z5409	R423B	TV2966, ES14-035-36	M556	IgA+/- LCM	No	36	O5 negative, O12-dim	Yes
Z5408	R421B	TV2966, ES14-035-36	M556	IgA+/- LCM	No	36	O5 positive, O12-dim	No
Z5410	R430B	TV2966, ES14-035-36	M556	IgA+/- LCM	No	36	O5 positive, O12-dim	No
	R416	TV2966, ES14-035-36	M556	JH-/- EPIC	No	40	O5 positive, O12 positive	No
	R417	TV2966, ES14-035-36	M556	JH-/- EPIC	No	40	O5 positive, O12 positive	No
	R418	TV2966, ES14-035-36	M556	JH-/- EPIC	No	40	O5 positive, O12 positive	No
	R419A	TV2966, ES14-035-36	M556	JH-/- EPIC	No	40	O5 positive, O12 positive	No
	R424A	TV2966, ES14-035-36	M556	IgA+/- LCM	No	36	O5 negative, O12-dim	Yes
	R424B	TV2966, ES14-035-36	M556	IgA+/- LCM	No	36	O5 negative, O12-dim	Yes
	R425A	TV2966, ES14-035-36	M556	IgA+/- LCM	No	36	O5 negative, O12-dim	Yes
	R425B	TV2966, ES14-035-36	M556	IgA+/- LCM	No	36	O5 negative, O12-positive	Yes
	Y220	TV3777	SB300	C57BL/6 EPIC	Yes	3	O5 negative	Yes
	Y221	TV3777	SB300	C57BL/6 EPIC	Yes	3	O5 negative	Yes
Strains analysed for short O-antigen phenotype
Strain ID	Mouse	Clone #	Experiment source	Salmonella strain	Vaccine	day of infection	O5 staining	wzyB locus	ID
MDBZ0456	AE860	3	ES18-016	SB300	PA-STm_ET	7	dim	Deleted	AE860 3
MDBZ0457	AE860	4	ES18-016	SB300	PA-STm_ET	7	dim	Deleted	AE860 4
MDBZ0458	AE860	11	ES18-016	SB300	PA-STm_ET	7	dim	Deleted	AE860 11
MDBZ0459	AE862	5	ES18-016	SB300	PA-STm_ET	7	+	Intact	AE862 5
MDBZ0460	AE862	6	ES18-016	SB300	PA-STm_ET	7	dim	Deleted	AE862 6
MDBZ0461	AE862	7	ES18-016	SB300	PA-STm_ET	7	dim	Deleted	AE862 7
MDBZ0452	AE854	1	ES18-016	SB300	PBS	7	+	Intact	AE854
MDBZ0453	AE855	1	ES18-016	SB300	PBS	7	+	Intact	AE855
MDBZ0454	AE856	1	ES18-016	SB300	PA-STm	7	+	Intact	AE856
MDBZ0455	AE857	1	ES18-016	SB300	PA-STm	7	+	Intact	AE857
